# Galectin-3-binding protein inhibits extracellular heparan 6-*O*-endosulfatse Sulf-2

**DOI:** 10.1101/2023.12.20.572603

**Authors:** Aswini Panigrahi, Julius Benicky, Reem Aljuhani, Pritha Mukherjee, Zora Nováková, Cyril Bařinka, Radoslav Goldman

**Author notes:** Corresponding author: Aswini Panigrahi.

## Abstract

Human extracellular 6-*O*-endosulfatases Sulf-1 and Sulf-2 are the only enzymes that post-synthetically alter the 6-*O* sulfation of heparan sulfate proteoglycans (HSPG), which regulates interactions of HSPG with many proteins. Oncogenicity of Sulf-2 in different cancers has been documented and we have shown that Sulf-2 is associated with poor survival outcomes in head and neck squamous cell carcinoma (HNSCC). In spite of its importance, limited information is available on direct protein-protein interactions of the Sulf-2 protein in the tumor microenvironment. In this study, we used monoclonal antibody (mAb) affinity purification and mass spectrometry to identify galectin-3-binding protein (LG3BP) as a highly specific binding partner of Sulf-2 in the secretome of HNSCC cell lines. We validated their direct interaction *in vitro* using recombinant proteins and have shown that the chondroitin sulfate (CS) covalently bound to the Sulf-2 influences the binding to LG3BP. We confirmed importance of the CS chain for the interaction by generating a mutant Sulf-2 protein that lacks the CS. Importantly, we have shown that the LG3BP inhibits Sulf-2 activity *in vitro* in a concentration dependent manner. As a consequence, the addition of LG3BP to a spheroid cell culture inhibited invasion of the HNSCC cells into Matrigel. Thus, Sulf-2 interaction with LG3BP has functional relevance, and may regulate physiological activity of the Sulf-2 enzyme as well as its activity in the tumor microenvironment.
