## Supplementary Table 2 for "Galectin-3-binding protein inhibits extracellular heparan 6-*O*-endosulfatse Sulf-2"

### Sheet: IP-LentiSulf-2 media-Sulf2-mAb
Accession	Description	Exp. q-value: Combined	Sum PEP Score	Coverage [%]	# Peptides	# PSMs	# Unique Peptides	# AAs	MW [kDa]	calc. pI	Score Sequest HT: Sequest HT	# Peptides (by Search Engine): Sequest HT	# Protein Groups
P02769	SWISS-PROT:P02769 (Bos taurus) Bovine serum albumin precursor	0	87.724	67	34	51	32	607	69.2	6.18	63.57	34	1
P35908	SWISS-PROT:P35908 Tax_Id=9606 Gene_Symbol=KRT2 Keratin, type II cytoskeletal 2 epidermal	0	84.221	61	34	46	1	645	65.8	8	78.29	34	1
P35908	Keratin, type II cytoskeletal 2 epidermal OS=Homo sapiens OX=9606 GN=KRT2 PE=1 SV=2	0	82.698	61	34	46	1	639	65.4	8	75.69	34	1
P35527	SWISS-PROT:P35527 Tax_Id=9606 Gene_Symbol=KRT9 Keratin, type I cytoskeletal 9	0	44.462	47	19	36	18	623	62.1	5.3	42.18	19	1
P13645	SWISS-PROT:P13645 Tax_Id=9606 Gene_Symbol=KRT10 Keratin, type I cytoskeletal 10	0	58.795	40	22	46	18	593	59.5	5.21	68.28	22	1
P02533	Keratin, type I cytoskeletal 14 OS=Homo sapiens OX=9606 GN=KRT14 PE=1 SV=4	0	27.432	39	15	24	6	472	51.5	5.16	30.13	15	1
P04264	Keratin, type II cytoskeletal 1 OS=Homo sapiens OX=9606 GN=KRT1 PE=1 SV=6	0	61.857	38	27	43	22	644	66	8.12	63.53	27	1
P62805	Histone H4 OS=Homo sapiens OX=9606 GN=H4C1 PE=1 SV=2	0	9.285	32	4	5	4	103	11.4	11.36	7.64	4	1
Q08380	Galectin-3-binding protein OS=Homo sapiens OX=9606 GN=LGALS3BP PE=1 SV=1	0	36.191	31	12	23	12	585	65.3	5.27	32.3	12	1
P04406	Glyceraldehyde-3-phosphate dehydrogenase OS=Homo sapiens OX=9606 GN=GAPDH PE=1 SV=3	0	23.561	31	7	12	7	335	36	8.46	21.15	7	1
P81605	Dermcidin OS=Homo sapiens OX=9606 GN=DCD PE=1 SV=2	0	3.767	31	3	3	3	110	11.3	6.54	1.94	3	1
P08779	SWISS-PROT:P08779 Tax_Id=9606 Gene_Symbol=KRT16 Keratin, type I cytoskeletal 16	0	21.023	30	12	21	4	473	51.2	5.05	22.1	12	1
P13647	SWISS-PROT:P13647 Tax_Id=9606 Gene_Symbol=KRT5 Keratin, type II cytoskeletal 5	0	31.766	25	19	21	9	590	62.3	7.74	22.73	19	1
P04259	Keratin, type II cytoskeletal 6B OS=Homo sapiens OX=9606 GN=KRT6B PE=1 SV=5	0	30.753	25	16	20	1	564	60	8	29.98	16	1
P48668	SWISS-PROT:P48668 Tax_Id=9606 Gene_Symbol=KRT6C Keratin, type II cytoskeletal 6C	0	31.395	25	16	19	1	564	60	8	29.19	16	1
P00761 SWISS-PROT:P00761	Trypsin - Sus scrofa (Pig).	0	14.822	25	4	15	4	231	24.4	7.18	30.95	4	1
Q8IWU5	Extracellular sulfatase Sulf-2 OS=Homo sapiens OX=9606 GN=SULF2 PE=1 SV=1	0	47.371	24	19	38	19	870	100.4	9.17	47.78	19	1
P35625	Metalloproteinase inhibitor 3 OS=Homo sapiens OX=9606 GN=TIMP3 PE=1 SV=2	0	4.723	21	4	4	4	211	24.1	8.72	0	4	1
Q04695	SWISS-PROT:Q04695 Tax_Id=9606 Gene_Symbol=KRT17 Keratin, type I cytoskeletal 17	0	11.355	20	9	11	3	432	48.1	5.02	7.09	9	1
P60709	Actin, cytoplasmic 1 OS=Homo sapiens OX=9606 GN=ACTB PE=1 SV=1	0	13.123	20	6	8	4	375	41.7	5.48	7.52	6	1
P02768-1	SWISS-PROT:P02768-1 Tax_Id=9606 Gene_Symbol=ALB Isoform 1 of Serum albumin precursor	0	21.556	17	8	9	6	609	69.3	6.28	19.17	8	1
O75787	Renin receptor OS=Homo sapiens OX=9606 GN=ATP6AP2 PE=1 SV=2	0	9.556	13	5	5	5	350	39	6.1	6.02	5	1
P06733	Alpha-enolase OS=Homo sapiens OX=9606 GN=ENO1 PE=1 SV=2	0	4.339	13	4	4	4	434	47.1	7.39	0	4	1
P62241	40S ribosomal protein S8 OS=Homo sapiens OX=9606 GN=RPS8 PE=1 SV=2	0	3.256	13	2	2	2	208	24.2	10.32	0	2	1
P11142	Heat shock cognate 71 kDa protein OS=Homo sapiens OX=9606 GN=HSPA8 PE=1 SV=1	0	6.471	12	5	5	3	646	70.9	5.52	2.25	5	1
P68104	Elongation factor 1-alpha 1 OS=Homo sapiens OX=9606 GN=EEF1A1 PE=1 SV=1	0	5.884	12	4	4	4	462	50.1	9.01	2.37	4	1
Q71U36	Tubulin alpha-1A chain OS=Homo sapiens OX=9606 GN=TUBA1A PE=1 SV=1	0	6.421	12	4	4	4	451	50.1	5.06	4.95	4	1
P50914	60S ribosomal protein L14 OS=Homo sapiens OX=9606 GN=RPL14 PE=1 SV=4	0	2.833	11	2	2	2	215	23.4	10.93	0	2	1
P08238	Heat shock protein HSP 90-beta OS=Homo sapiens OX=9606 GN=HSP90AB1 PE=1 SV=4	0	8.726	10	5	5	5	724	83.2	5.03	4.54	5	1
P0DMV9	Heat shock 70 kDa protein 1B OS=Homo sapiens OX=9606 GN=HSPA1B PE=1 SV=1	0	7.229	10	5	5	3	641	70	5.66	2.25	5	1
Q92804	TATA-binding protein-associated factor 2N OS=Homo sapiens OX=9606 GN=TAF15 PE=1 SV=1	0	5.292	10	3	3	3	592	61.8	8.02	2.64	3	1
P62826	GTP-binding nuclear protein Ran OS=Homo sapiens OX=9606 GN=RAN PE=1 SV=3	0	2.354	10	2	2	2	216	24.4	7.49	0	2	1
P15880	40S ribosomal protein S2 OS=Homo sapiens OX=9606 GN=RPS2 PE=1 SV=2	0	2.59	10	2	2	2	293	31.3	10.24	0	2	1
Q9HCB6	Spondin-1 OS=Homo sapiens OX=9606 GN=SPON1 PE=1 SV=2	0	8.502	9	6	6	6	807	90.9	6.11	4.35	6	1
P50991	T-complex protein 1 subunit delta OS=Homo sapiens OX=9606 GN=CCT4 PE=1 SV=4	0	6.021	9	4	4	4	539	57.9	7.83	0	4	1
Q14103	Heterogeneous nuclear ribonucleoprotein D0 OS=Homo sapiens OX=9606 GN=HNRNPD PE=1 SV=1	0	4.692	9	3	4	3	355	38.4	7.81	3.73	3	1
P26373	60S ribosomal protein L13 OS=Homo sapiens OX=9606 GN=RPL13 PE=1 SV=4	0	2.72	9	2	2	2	211	24.2	11.65	0	2	1
P24821	Tenascin OS=Homo sapiens OX=9606 GN=TNC PE=1 SV=3	0	19.258	8	10	11	10	2201	240.7	4.89	5.89	10	1
Q7Z794	Keratin, type II cytoskeletal 1b OS=Homo sapiens OX=9606 GN=KRT77 PE=1 SV=3	0	8.54	8	6	9	2	578	61.9	5.99	9.31	6	1
P14618	Pyruvate kinase PKM OS=Homo sapiens OX=9606 GN=PKM PE=1 SV=4	0	8.614	8	4	4	4	531	57.9	7.84	5.2	4	1
Q14157	Ubiquitin-associated protein 2-like OS=Homo sapiens OX=9606 GN=UBAP2L PE=1 SV=2	0	5.678	8	4	4	4	1087	114.5	7.11	0	4	1
P07437	Tubulin beta chain OS=Homo sapiens OX=9606 GN=TUBB PE=1 SV=2	0	3.53	8	3	3	2	444	49.6	4.89	0	3	1
ENSEMBL:ENSBTAP00000024462	(Bos taurus) 47 kDa protein	0	5.731	7	2	10	2	419	46.5	6.33	14.85	2	1
Q02413	Desmoglein-1 OS=Homo sapiens OX=9606 GN=DSG1 PE=1 SV=2	0	4.946	6	4	4	4	1049	113.7	5.03	0	4	1
Q3KNV1	TREMBL:Q3KNV1;Q96GE1 Tax_Id=9606 Gene_Symbol=KRT7 keratin 7	0	7.182	6	4	5	1	469	51.4	5.48	8.52	4	1
P17987	T-complex protein 1 subunit alpha OS=Homo sapiens OX=9606 GN=TCP1 PE=1 SV=1	0	4.35	6	3	3	3	556	60.3	6.11	0	3	1
P10909	Clusterin OS=Homo sapiens OX=9606 GN=CLU PE=1 SV=1	0	4.27	6	2	2	2	449	52.5	6.27	3.32	2	1
Q7RTS7	SWISS-PROT:Q7RTS7 Tax_Id=9606 Gene_Symbol=KRT74 Keratin, type II cytoskeletal 74	0	5.369	5	4	4	1	529	57.8	7.71	5.39	4	1
P68371	Tubulin beta-4B chain OS=Homo sapiens OX=9606 GN=TUBB4B PE=1 SV=1	0	2.282	5	2	2	1	445	49.8	4.89	0	2	1
P08670	Vimentin OS=Homo sapiens OX=9606 GN=VIM PE=1 SV=4	0	2.636	5	2	2	2	466	53.6	5.12	0	2	1
Q6S8J3	POTE ankyrin domain family member E OS=Homo sapiens OX=9606 GN=POTEE PE=2 SV=3	0	5.379	4	3	3	1	1075	121.3	6.2	2.04	3	1
Q8N1N4	Keratin, type II cytoskeletal 78 OS=Homo sapiens OX=9606 GN=KRT78 PE=1 SV=2	0	2.384	4	2	2	1	520	56.8	6.02	1.62	2	1
P49368	T-complex protein 1 subunit gamma OS=Homo sapiens OX=9606 GN=CCT3 PE=1 SV=4	0	1.961	3	2	2	2	545	60.5	6.49	0	2	1
Q9BUJ2	Heterogeneous nuclear ribonucleoprotein U-like protein 1 OS=Homo sapiens OX=9606 GN=HNRNPUL1 PE=1 SV=2	0	2.089	3	2	2	2	856	95.7	6.92	0	2	1
P13639	Elongation factor 2 OS=Homo sapiens OX=9606 GN=EEF2 PE=1 SV=4	0	1.949	3	2	2	2	858	95.3	6.83	0	2	1
P02751	Fibronectin OS=Homo sapiens OX=9606 GN=FN1 PE=1 SV=5	0	4.777	2	4	4	4	2477	272.2	5.5	0	4	1
Q86YZ3	SWISS-PROT:Q86YZ3 Tax_Id=9606 Gene_Symbol=HRNR Hornerin	0	4.718	2	2	2	2	2850	282.2	10.04	0	2	1
Q92626	Peroxidasin homolog OS=Homo sapiens OX=9606 GN=PXDN PE=1 SV=2	0	2.012	2	2	2	2	1479	165.2	7.17	0	2	1
P15924	Desmoplakin OS=Homo sapiens OX=9606 GN=DSP PE=1 SV=3	0	4.298	1	4	4	4	2871	331.6	6.81	1.62	4	1
Q5D862	SWISS-PROT:Q5D862 Tax_Id=9606 Gene_Symbol=FLG2 Filaggrin-2	0	3.768	1	2	2	2	2391	247.9	8.31	2.01	2	1

### Sheet: IP-LentiSulf-2 media LG3BP-mAb
Accession	Description	Exp. q-value: Combined	Sum PEP Score	Coverage [%]	# Peptides	# PSMs	# Unique Peptides	# AAs	MW [kDa]	calc. pI	Score Sequest HT: Sequest HT	# Peptides (by Search Engine): Sequest HT	# Protein Groups
P02769	SWISS-PROT:P02769 (Bos taurus) Bovine serum albumin precursor	0	318.353	76	58	565	54	607	69.2	6.18	844.35	58	1
P35908	SWISS-PROT:P35908 Tax_Id=9606 Gene_Symbol=KRT2 Keratin, type II cytoskeletal 2 epidermal	0	140.659	70	39	98	1	645	65.8	8	149.54	39	1
P35908	Keratin, type II cytoskeletal 2 epidermal OS=Homo sapiens OX=9606 GN=KRT2 PE=1 SV=2	0	140.121	70	39	98	1	639	65.4	8	144.68	39	1
P04264	Keratin, type II cytoskeletal 1 OS=Homo sapiens OX=9606 GN=KRT1 PE=1 SV=6	0	117.379	54	32	122	27	644	66	8.12	166.09	32	1
P62805	Histone H4 OS=Homo sapiens OX=9606 GN=H4C1 PE=1 SV=2	0	13.041	50	5	11	5	103	11.4	11.36	9.65	5	1
P13645	SWISS-PROT:P13645 Tax_Id=9606 Gene_Symbol=KRT10 Keratin, type I cytoskeletal 10	0	142.739	45	27	157	22	593	59.5	5.21	237.48	27	1
P35527	SWISS-PROT:P35527 Tax_Id=9606 Gene_Symbol=KRT9 Keratin, type I cytoskeletal 9	0	84.936	44	22	94	21	623	62.1	5.3	97.67	22	1
P02533	Keratin, type I cytoskeletal 14 OS=Homo sapiens OX=9606 GN=KRT14 PE=1 SV=4	0	60.002	43	17	71	8	472	51.5	5.16	76.29	17	1
Q16777	Histone H2A type 2-C OS=Homo sapiens OX=9606 GN=H2AC20 PE=1 SV=4	0	7.767	43	3	5	1	129	14	10.9	8.28	3	1
Q7L7L0	Histone H2A type 3 OS=Homo sapiens OX=9606 GN=H2AW PE=1 SV=3	0	10.301	42	3	5	1	130	14.1	11.05	11.21	3	1
P08779	SWISS-PROT:P08779 Tax_Id=9606 Gene_Symbol=KRT16 Keratin, type I cytoskeletal 16	0	52.762	39	17	71	11	473	51.2	5.05	71.48	17	1
P60709	Actin, cytoplasmic 1 OS=Homo sapiens OX=9606 GN=ACTB PE=1 SV=1	0	30.119	38	10	26	8	375	41.7	5.48	21.56	10	1
P13647	SWISS-PROT:P13647 Tax_Id=9606 Gene_Symbol=KRT5 Keratin, type II cytoskeletal 5	0	70.19	37	25	51	12	590	62.3	7.74	58.3	25	1
P02538	SWISS-PROT:P02538 Tax_Id=9606 Gene_Symbol=KRT6A Keratin, type II cytoskeletal 6A	0	61.533	34	22	45	3	564	60	8	60.87	22	1
P04259	Keratin, type II cytoskeletal 6B OS=Homo sapiens OX=9606 GN=KRT6B PE=1 SV=5	0	58.491	32	21	46	2	564	60	8	63.42	21	1
P00761 SWISS-PROT:P00761	Trypsin - Sus scrofa (Pig).	0	20.02	25	4	28	4	231	24.4	7.18	34.36	4	1
Q04695	SWISS-PROT:Q04695 Tax_Id=9606 Gene_Symbol=KRT17 Keratin, type I cytoskeletal 17	0	24.9	22	10	27	3	432	48.1	5.02	16.89	10	1
P14618	Pyruvate kinase PKM OS=Homo sapiens OX=9606 GN=PKM PE=1 SV=4	0	26.153	22	9	16	9	531	57.9	7.84	14.91	9	1
P68363	Tubulin alpha-1B chain OS=Homo sapiens OX=9606 GN=TUBA1B PE=1 SV=1	0	16.249	22	7	11	2	451	50.1	5.06	7.39	7	1
P62241	40S ribosomal protein S8 OS=Homo sapiens OX=9606 GN=RPS8 PE=1 SV=2	0	8.566	22	4	7	4	208	24.2	10.32	0	4	1
P68104	Elongation factor 1-alpha 1 OS=Homo sapiens OX=9606 GN=EEF1A1 PE=1 SV=1	0	16.555	21	8	13	8	462	50.1	9.01	13.48	8	1
P62854	40S ribosomal protein S26 OS=Homo sapiens OX=9606 GN=RPS26 PE=1 SV=3	0	3.717	21	2	3	2	115	13	11	0	2	1
P04406	Glyceraldehyde-3-phosphate dehydrogenase OS=Homo sapiens OX=9606 GN=GAPDH PE=1 SV=3	0	14.534	20	5	9	5	335	36	8.46	5.32	5	1
P81605	Dermcidin OS=Homo sapiens OX=9606 GN=DCD PE=1 SV=2	0	5.408	20	2	3	2	110	11.3	6.54	2.41	2	1
P62910	60S ribosomal protein L32 OS=Homo sapiens OX=9606 GN=RPL32 PE=1 SV=2	0	3.484	20	2	3	2	135	15.9	11.33	0	2	1
Q71U36	Tubulin alpha-1A chain OS=Homo sapiens OX=9606 GN=TUBA1A PE=1 SV=1	0	14.818	19	6	10	1	451	50.1	5.06	7.39	6	1
P35625	Metalloproteinase inhibitor 3 OS=Homo sapiens OX=9606 GN=TIMP3 PE=1 SV=2	0	7.972	19	4	7	4	211	24.1	8.72	4.15	4	1
P62701	40S ribosomal protein S4, X isoform OS=Homo sapiens OX=9606 GN=RPS4X PE=1 SV=2	0	7.76	19	4	6	4	263	29.6	10.15	0	4	1
P02662	SWISS-PROT:P02662 Alpha-S1-casein - Bos taurus (Bovine).	0	8.604	19	3	5	3	199	23	4.94	8.88	3	1
P62269	40S ribosomal protein S18 OS=Homo sapiens OX=9606 GN=RPS18 PE=1 SV=3	0	4.355	19	3	3	3	152	17.7	10.99	0	3	1
O00299	Chloride intracellular channel protein 1 OS=Homo sapiens OX=9606 GN=CLIC1 PE=1 SV=4	0	6.064	19	2	3	2	241	26.9	5.17	4.71	2	1
Q3SZR3	SWISS-PROT:Q3SZR3 (Bos taurus) Alpha-1-acid glycoprotein precursor	0	7.225	17	3	5	3	202	23.2	5.87	3.53	3	1
P02668	SWISS-PROT:P02668 Kappa-casein [Contains: Casoxin C; Casoxin 6; Casoxin A; Casoxin B; Casoplatelin] - Bos taurus (Bovine).	0	2.677	17	2	2	2	169	19	6.3	0	2	1
P0DMV9	Heat shock 70 kDa protein 1B OS=Homo sapiens OX=9606 GN=HSPA1B PE=1 SV=1	0	14.942	16	7	11	3	641	70	5.66	3.8	7	1
P50914	60S ribosomal protein L14 OS=Homo sapiens OX=9606 GN=RPL14 PE=1 SV=4	0	7.206	16	3	4	3	215	23.4	10.93	2.34	3	1
P04792	Heat shock protein beta-1 OS=Homo sapiens OX=9606 GN=HSPB1 PE=1 SV=2	0	5.374	16	2	3	2	205	22.8	6.4	2.31	2	1
P46779	60S ribosomal protein L28 OS=Homo sapiens OX=9606 GN=RPL28 PE=1 SV=3	0	5.272	16	2	3	2	137	15.7	12.02	1.61	2	1
P62263	40S ribosomal protein S14 OS=Homo sapiens OX=9606 GN=RPS14 PE=1 SV=3	0	4.349	16	2	2	2	151	16.3	10.05	0	2	1
P11142	Heat shock cognate 71 kDa protein OS=Homo sapiens OX=9606 GN=HSPA8 PE=1 SV=1	0	21.58	15	8	13	7	646	70.9	5.52	5.46	8	1
Q08380	Galectin-3-binding protein OS=Homo sapiens OX=9606 GN=LGALS3BP PE=1 SV=1	0	16.307	15	6	11	6	585	65.3	5.27	10.48	6	1
Q7Z794	Keratin, type II cytoskeletal 1b OS=Homo sapiens OX=9606 GN=KRT77 PE=1 SV=3	0	24.002	14	8	18	6	578	61.9	5.99	32.13	8	1
P13646	Keratin, type I cytoskeletal 13 OS=Homo sapiens OX=9606 GN=KRT13 PE=1 SV=4	0	23	14	8	27	3	458	49.6	4.96	23.04	8	1
P19013	SWISS-PROT:P19013 Tax_Id=9606 Gene_Symbol=KRT4 keratin 4	0	18.874	14	8	19	4	594	63.9	8.25	21.71	8	1
P07437	Tubulin beta chain OS=Homo sapiens OX=9606 GN=TUBB PE=1 SV=2	0	13.677	14	5	10	2	444	49.6	4.89	5.2	5	1
P68371	Tubulin beta-4B chain OS=Homo sapiens OX=9606 GN=TUBB4B PE=1 SV=1	0	11.466	14	5	9	2	445	49.8	4.89	1.67	5	1
P18124	60S ribosomal protein L7 OS=Homo sapiens OX=9606 GN=RPL7 PE=1 SV=1	0	8.082	14	3	5	3	248	29.2	10.65	5.66	3	1
Q06830	Peroxiredoxin-1 OS=Homo sapiens OX=9606 GN=PRDX1 PE=1 SV=1	0	4.266	14	3	4	3	199	22.1	8.13	0	3	1
Q92804	TATA-binding protein-associated factor 2N OS=Homo sapiens OX=9606 GN=TAF15 PE=1 SV=1	0	10.498	13	3	5	3	592	61.8	8.02	10.76	3	1
Q07020	60S ribosomal protein L18 OS=Homo sapiens OX=9606 GN=RPL18 PE=1 SV=2	0	5.477	13	2	4	2	188	21.6	11.72	5.27	2	1
P55072	Transitional endoplasmic reticulum ATPase OS=Homo sapiens OX=9606 GN=VCP PE=1 SV=4	0	14.098	12	8	10	8	806	89.3	5.26	4.54	8	1
P08238	Heat shock protein HSP 90-beta OS=Homo sapiens OX=9606 GN=HSP90AB1 PE=1 SV=4	0	14.107	12	7	11	4	724	83.2	5.03	0	7	1
P17987	T-complex protein 1 subunit alpha OS=Homo sapiens OX=9606 GN=TCP1 PE=1 SV=1	0	8.888	12	5	7	5	556	60.3	6.11	0	5	1
Q9UHF1	Epidermal growth factor-like protein 7 OS=Homo sapiens OX=9606 GN=EGFL7 PE=1 SV=3	0	3.462	12	2	2	2	273	29.6	8.16	0	2	1
Q08188	Protein-glutamine gamma-glutamyltransferase E OS=Homo sapiens OX=9606 GN=TGM3 PE=1 SV=4	0	9.419	11	5	6	5	693	76.6	5.86	3.17	5	1
Q562R1	Beta-actin-like protein 2 OS=Homo sapiens OX=9606 GN=ACTBL2 PE=1 SV=2	0	4.694	11	3	6	1	376	42	5.59	0	3	1
P62917	60S ribosomal protein L8 OS=Homo sapiens OX=9606 GN=RPL8 PE=1 SV=2	0	3.598	11	2	3	2	257	28	11.03	0	2	1
P62826	GTP-binding nuclear protein Ran OS=Homo sapiens OX=9606 GN=RAN PE=1 SV=3	0	3.496	11	2	3	2	216	24.4	7.49	1.64	2	1
Q8IWU5	Extracellular sulfatase Sulf-2 OS=Homo sapiens OX=9606 GN=SULF2 PE=1 SV=1	0	21.247	10	9	16	9	870	100.4	9.17	13.87	9	1
P02768-1	SWISS-PROT:P02768-1 Tax_Id=9606 Gene_Symbol=ALB Isoform 1 of Serum albumin precursor	0	32.911	10	6	64	2	609	69.3	6.28	97.83	6	1
P17066	Heat shock 70 kDa protein 6 OS=Homo sapiens OX=9606 GN=HSPA6 PE=1 SV=2	0	11.19	10	5	9	1	643	71	6.14	3.8	5	1
P49368	T-complex protein 1 subunit gamma OS=Homo sapiens OX=9606 GN=CCT3 PE=1 SV=4	0	11.055	10	5	8	5	545	60.5	6.49	4.12	5	1
Q3KNV1	TREMBL:Q3KNV1;Q96GE1 Tax_Id=9606 Gene_Symbol=KRT7 keratin 7	0	9.528	10	5	10	2	469	51.4	5.48	14.99	5	1
P78371	T-complex protein 1 subunit beta OS=Homo sapiens OX=9606 GN=CCT2 PE=1 SV=4	0	8.427	10	4	4	4	535	57.5	6.46	2.13	4	1
P36578	60S ribosomal protein L4 OS=Homo sapiens OX=9606 GN=RPL4 PE=1 SV=5	0	6.674	10	3	4	3	427	47.7	11.06	1.99	3	1
P63244	Receptor of activated protein C kinase 1 OS=Homo sapiens OX=9606 GN=RACK1 PE=1 SV=3	0	6.441	10	3	4	3	317	35.1	7.69	1.93	3	1
P61313	60S ribosomal protein L15 OS=Homo sapiens OX=9606 GN=RPL15 PE=1 SV=2	0	4.789	10	2	3	2	204	24.1	11.62	0	2	1
P62753	40S ribosomal protein S6 OS=Homo sapiens OX=9606 GN=RPS6 PE=1 SV=1	0	3.298	10	2	2	2	249	28.7	10.84	0	2	1
Q02413	Desmoglein-1 OS=Homo sapiens OX=9606 GN=DSG1 PE=1 SV=2	0	11.603	9	6	10	6	1049	113.7	5.03	2.41	6	1
Q8N1N4	Keratin, type II cytoskeletal 78 OS=Homo sapiens OX=9606 GN=KRT78 PE=1 SV=2	0	11.455	9	5	9	3	520	56.8	6.02	4.95	5	1
P50990	T-complex protein 1 subunit theta OS=Homo sapiens OX=9606 GN=CCT8 PE=1 SV=4	0	9.704	9	4	6	4	548	59.6	5.6	2.47	4	1
O43175	D-3-phosphoglycerate dehydrogenase OS=Homo sapiens OX=9606 GN=PHGDH PE=1 SV=4	0	7.537	9	4	6	4	533	56.6	6.71	1.74	4	1
P06733	Alpha-enolase OS=Homo sapiens OX=9606 GN=ENO1 PE=1 SV=2	0	5.385	9	3	4	3	434	47.1	7.39	1.78	3	1
P10909	Clusterin OS=Homo sapiens OX=9606 GN=CLU PE=1 SV=1	0	6.503	9	2	4	2	449	52.5	6.27	5.85	2	1
P26373	60S ribosomal protein L13 OS=Homo sapiens OX=9606 GN=RPL13 PE=1 SV=4	0	4.558	9	2	4	2	211	24.2	11.65	0	2	1
P08865	40S ribosomal protein SA OS=Homo sapiens OX=9606 GN=RPSA PE=1 SV=4	0	4.454	9	2	2	2	295	32.8	4.87	0	2	1
P02663	SWISS-PROT:P02663 Alpha-S2-casein [Contains: Casocidin-1 - Bos taurus (Bovine).	0	2.916	9	2	2	2	207	24.3	8.27	0	2	1
P38159	RNA-binding motif protein, X chromosome OS=Homo sapiens OX=9606 GN=RBMX PE=1 SV=3	0	6.439	8	3	4	3	391	42.3	10.05	1.96	3	1
P62424	60S ribosomal protein L7a OS=Homo sapiens OX=9606 GN=RPL7A PE=1 SV=2	0	4.565	8	2	2	2	266	30	10.61	1.73	2	1
P01876	Immunoglobulin heavy constant alpha 1 OS=Homo sapiens OX=9606 GN=IGHA1 PE=1 SV=2	0	3.826	8	2	2	2	353	37.6	6.51	0	2	1
Q99873	Protein arginine N-methyltransferase 1 OS=Homo sapiens OX=9606 GN=PRMT1 PE=1 SV=3	0	3.659	8	2	2	2	371	42.4	5.35	0	2	1
Q15366	Poly(rC)-binding protein 2 OS=Homo sapiens OX=9606 GN=PCBP2 PE=1 SV=1	0	2.842	8	2	2	2	365	38.6	6.79	0	2	1
Q7RTS7	SWISS-PROT:Q7RTS7 Tax_Id=9606 Gene_Symbol=KRT74 Keratin, type II cytoskeletal 74	0	9.89	7	4	11	1	529	57.8	7.71	12.52	4	1
P48643	T-complex protein 1 subunit epsilon OS=Homo sapiens OX=9606 GN=CCT5 PE=1 SV=1	0	6.946	7	4	6	4	541	59.6	5.66	0	4	1
ENSEMBL:ENSBTAP00000024462	(Bos taurus) 47 kDa protein	0	13.415	7	2	18	2	419	46.5	6.33	23.37	2	1
P00558	Phosphoglycerate kinase 1 OS=Homo sapiens OX=9606 GN=PGK1 PE=1 SV=3	0	3.817	7	2	3	2	417	44.6	8.1	1.65	2	1
P07355	Annexin A2 OS=Homo sapiens OX=9606 GN=ANXA2 PE=1 SV=2	0	3.759	7	2	2	2	339	38.6	7.75	0	2	1
P25311	Zinc-alpha-2-glycoprotein OS=Homo sapiens OX=9606 GN=AZGP1 PE=1 SV=2	0	3.133	7	2	3	2	298	34.2	6.05	0	2	1
P05089	Arginase-1 OS=Homo sapiens OX=9606 GN=ARG1 PE=1 SV=2	0	2.325	7	2	2	2	322	34.7	7.21	0	2	1
P07900	Heat shock protein HSP 90-alpha OS=Homo sapiens OX=9606 GN=HSP90AA1 PE=1 SV=5	0	7.065	6	4	5	1	732	84.6	5.02	0	4	1
Q08554	Desmocollin-1 OS=Homo sapiens OX=9606 GN=DSC1 PE=1 SV=2	0	5.768	6	4	5	4	894	99.9	5.43	0	4	1
P17844	Probable ATP-dependent RNA helicase DDX5 OS=Homo sapiens OX=9606 GN=DDX5 PE=1 SV=1	0	6.426	6	3	3	3	614	69.1	8.92	0	3	1
P50991	T-complex protein 1 subunit delta OS=Homo sapiens OX=9606 GN=CCT4 PE=1 SV=4	0	5.215	6	3	3	3	539	57.9	7.83	0	3	1
P62195	26S proteasome regulatory subunit 8 OS=Homo sapiens OX=9606 GN=PSMC5 PE=1 SV=1	0	6.608	6	2	2	2	406	45.6	7.55	2.33	2	1
P60842	Eukaryotic initiation factor 4A-I OS=Homo sapiens OX=9606 GN=EIF4A1 PE=1 SV=1	0	4.394	6	2	4	2	406	46.1	5.48	2.65	2	1
P49327	Fatty acid synthase OS=Homo sapiens OX=9606 GN=FASN PE=1 SV=3	0	17.87	5	10	11	10	2511	273.3	6.44	1.85	10	1
P14923	Junction plakoglobin OS=Homo sapiens OX=9606 GN=JUP PE=1 SV=3	0	4.907	5	3	4	3	745	81.7	6.14	0	3	1
Q6KB66-1	SWISS-PROT:Q6KB66-1 Tax_Id=9606 Gene_Symbol=KRT80 Isoform 1 of Keratin, type II cytoskeletal 80	0	6.689	5	2	5	1	452	50.5	5.67	9.37	2	1
Q99832	T-complex protein 1 subunit eta OS=Homo sapiens OX=9606 GN=CCT7 PE=1 SV=2	0	4.566	5	2	4	2	543	59.3	7.65	4.15	2	1
P40227	T-complex protein 1 subunit zeta OS=Homo sapiens OX=9606 GN=CCT6A PE=1 SV=3	0	4.353	5	2	2	2	531	58	6.68	1.98	2	1
P02679	Fibrinogen gamma chain OS=Homo sapiens OX=9606 GN=FGG PE=1 SV=3	0	4.067	5	2	2	2	453	51.5	5.62	1.72	2	1
Q92626	Peroxidasin homolog OS=Homo sapiens OX=9606 GN=PXDN PE=1 SV=2	0	9.2	4	4	5	4	1479	165.2	7.17	1.9	4	1
P13639	Elongation factor 2 OS=Homo sapiens OX=9606 GN=EEF2 PE=1 SV=4	0	7.017	4	4	5	4	858	95.3	6.83	0	4	1
Q86YZ3	SWISS-PROT:Q86YZ3 Tax_Id=9606 Gene_Symbol=HRNR Hornerin	0	6.363	4	3	5	3	2850	282.2	10.04	0	3	1
P11586	C-1-tetrahydrofolate synthase, cytoplasmic OS=Homo sapiens OX=9606 GN=MTHFD1 PE=1 SV=3	0	6.234	4	3	5	3	935	101.5	7.3	1.71	3	1
P02675	Fibrinogen beta chain OS=Homo sapiens OX=9606 GN=FGB PE=1 SV=2	0	3.015	4	2	2	2	491	55.9	8.27	0	2	1
P15924	Desmoplakin OS=Homo sapiens OX=9606 GN=DSP PE=1 SV=3	0	14.815	3	8	12	8	2871	331.6	6.81	1.85	8	1
P07814	Bifunctional glutamate/proline--tRNA ligase OS=Homo sapiens OX=9606 GN=EPRS1 PE=1 SV=5	0	8.572	3	4	7	4	1512	170.5	7.33	1.79	4	1
Q5D862	SWISS-PROT:Q5D862 Tax_Id=9606 Gene_Symbol=FLG2 Filaggrin-2	0	8.037	3	4	6	4	2391	247.9	8.31	5.47	4	1
P53396	ATP-citrate synthase OS=Homo sapiens OX=9606 GN=ACLY PE=1 SV=3	0	5.69	3	3	4	3	1101	120.8	7.33	0	3	1
Q13263	Transcription intermediary factor 1-beta OS=Homo sapiens OX=9606 GN=TRIM28 PE=1 SV=5	0	3.56	3	2	2	2	835	88.5	5.77	0	2	1
P09874	Poly [ADP-ribose] polymerase 1 OS=Homo sapiens OX=9606 GN=PARP1 PE=1 SV=4	0	2.678	3	2	2	2	1014	113	8.88	0	2	1
Q2UVX4	SWISS-PROT:Q2UVX4 (Bos taurus) Complement C3 precursor	0	8.892	2	3	5	3	1662	187.2	6.84	4.17	3	1
P27708	CAD protein OS=Homo sapiens OX=9606 GN=CAD PE=1 SV=3	0	5.114	1	2	3	2	2225	242.8	6.46	1.69	2	1
O75643	U5 small nuclear ribonucleoprotein 200 kDa helicase OS=Homo sapiens OX=9606 GN=SNRNP200 PE=1 SV=2	0	4.689	1	2	3	2	2136	244.4	6.06	1.67	2	1
P02751	Fibronectin OS=Homo sapiens OX=9606 GN=FN1 PE=1 SV=5	0	2.723	1	2	2	2	2477	272.2	5.5	0	2	1

### Sheet: Negative control IP-Isotype IgG
Accession	Description	Exp. q-value: Combined	Sum PEP Score	Coverage [%]	# Peptides	# PSMs	# Unique Peptides	# AAs	MW [kDa]	calc. pI	Score Sequest HT: Sequest HT	# Peptides (by Search Engine): Sequest HT	# Protein Groups
P35527	SWISS-PROT:P35527 Tax_Id=9606 Gene_Symbol=KRT9 Keratin, type I cytoskeletal 9	0	52.541	49	22	63	21	623	62.1	5.3	120.53	22	1
P35908	SWISS-PROT:P35908 Tax_Id=9606 Gene_Symbol=KRT2 Keratin, type II cytoskeletal 2 epidermal	0	42.731	44	23	44	16	645	65.8	8	74.8	23	1
P13645	SWISS-PROT:P13645 Tax_Id=9606 Gene_Symbol=KRT10 Keratin, type I cytoskeletal 10	0	52.028	39	22	72	19	593	59.5	5.21	123.98	22	1
P04264	Keratin, type II cytoskeletal 1 OS=Homo sapiens OX=9606 GN=KRT1 PE=1 SV=6	0	54.18	37	25	59	21	644	66	8.12	121.07	25	1
P02769	SWISS-PROT:P02769 (Bos taurus) Bovine serum albumin precursor	0	44.829	37	21	40	18	607	69.2	6.18	57.72	21	1
P02533	Keratin, type I cytoskeletal 14 OS=Homo sapiens OX=9606 GN=KRT14 PE=1 SV=4	0	33.172	34	14	37	7	472	51.5	5.16	55.29	14	1
P00761 SWISS-PROT:P00761	Trypsin - Sus scrofa (Pig).	0	15.152	25	4	42	4	231	24.4	7.18	94.26	4	1
P08779	SWISS-PROT:P08779 Tax_Id=9606 Gene_Symbol=KRT16 Keratin, type I cytoskeletal 16	0	23.569	23	11	32	4	473	51.2	5.05	39.55	11	1
P81605	Dermcidin OS=Homo sapiens OX=9606 GN=DCD PE=1 SV=2	0	3.021	21	2	4	2	110	11.3	6.54	3.64	2	1
P13647	SWISS-PROT:P13647 Tax_Id=9606 Gene_Symbol=KRT5 Keratin, type II cytoskeletal 5	0	20.04	17	11	18	6	590	62.3	7.74	32.36	11	1
P02538	SWISS-PROT:P02538 Tax_Id=9606 Gene_Symbol=KRT6A Keratin, type II cytoskeletal 6A	0	18.232	16	10	15	1	564	60	8	22.92	10	1
P04259	Keratin, type II cytoskeletal 6B OS=Homo sapiens OX=9606 GN=KRT6B PE=1 SV=5	0	18.265	16	10	18	0	564	60	8	26.71	10	1
P02768-1	SWISS-PROT:P02768-1 Tax_Id=9606 Gene_Symbol=ALB Isoform 1 of Serum albumin precursor	0	14.999	11	6	12	3	609	69.3	6.28	32.77	6	1
Q92804	TATA-binding protein-associated factor 2N OS=Homo sapiens OX=9606 GN=TAF15 PE=1 SV=1	0	5.714	8	3	5	3	592	61.8	8.02	7.86	3	1
P01876	Immunoglobulin heavy constant alpha 1 OS=Homo sapiens OX=9606 GN=IGHA1 PE=1 SV=2	0	3.075	7	2	2	2	353	37.6	6.51	3.86	2	1
ENSEMBL:ENSBTAP00000024462	(Bos taurus) 47 kDa protein	0	7.198	7	2	16	2	419	46.5	6.33	26.3	2	1
P12035	SWISS-PROT:P12035 Tax_Id=9606 Gene_Symbol=KRT3 Keratin, type II cytoskeletal 3	0	7.534	6	5	6	0	629	64.5	6.48	7.91	5	1
Q02413	Desmoglein-1 OS=Homo sapiens OX=9606 GN=DSG1 PE=1 SV=2	0	5.484	5	3	4	3	1049	113.7	5.03	7.26	3	1
Q6NXH9	TREMBL:Q6NXH9 Tax_Id=10090 Gene_Symbol=Krt73 Keratin 73	0	6.255	4	2	9	1	539	58.9	8.09	22.9	2	1
Q7RTS7	SWISS-PROT:Q7RTS7 Tax_Id=9606 Gene_Symbol=KRT74 Keratin, type II cytoskeletal 74	0	3.905	4	2	4	1	529	57.8	7.71	9.24	2	1
Q8N1N4	Keratin, type II cytoskeletal 78 OS=Homo sapiens OX=9606 GN=KRT78 PE=1 SV=2	0	2.937	4	2	2	1	520	56.8	6.02	1.84	2	1
P15924	Desmoplakin OS=Homo sapiens OX=9606 GN=DSP PE=1 SV=3	0	11.946	3	8	11	8	2871	331.6	6.81	5.74	8	1
Q86YZ3	SWISS-PROT:Q86YZ3 Tax_Id=9606 Gene_Symbol=HRNR Hornerin	0	3.522	2	2	3	2	2850	282.2	10.04	4.43	2	1
