## Supplementary Table 1 for "Galectin-3-binding protein inhibits extracellular heparan 6-*O*-endosulfatse Sulf-2"

### Sheet: IP-SCC35-Sulf-2-mAb
Accession	Description	Exp. q-value: Combined	Sum PEP Score	Coverage [%]	# Peptides	# PSMs	# Unique Peptides	# AAs	MW [kDa]	calc. pI	Score Sequest HT: Sequest HT	# Peptides (by Search Engine): Sequest HT	# Protein Groups
P05387	60S acidic ribosomal protein P2 OS=Homo sapiens OX=9606 GN=RPLP2 PE=1 SV=1	0	14.006	77	5	10	5	115	11.7	4.54	19.15	5	1
P02769	SWISS-PROT:P02769 (Bos taurus) Bovine serum albumin precursor	0	111.515	68	39	122	39	607	69.2	6.18	192.43	39	1
P35908	Keratin, type II cytoskeletal 2 epidermal OS=Homo sapiens OX=9606 GN=KRT2 PE=1 SV=2	0	96.78	67	34	93	26	639	65.4	8	170.74	34	1
P35527	SWISS-PROT:P35527 Tax_Id=9606 Gene_Symbol=KRT9 Keratin, type I cytoskeletal 9	0	61.997	47	22	94	21	623	62.1	5.3	134.79	22	1
P13645	SWISS-PROT:P13645 Tax_Id=9606 Gene_Symbol=KRT10 Keratin, type I cytoskeletal 10	0	92.31	44	28	129	24	593	59.5	5.21	182.11	28	1
P62269	40S ribosomal protein S18 OS=Homo sapiens OX=9606 GN=RPS18 PE=1 SV=3	0	15.347	44	8	15	8	152	17.7	10.99	24.73	8	1
P02533	Keratin, type I cytoskeletal 14 OS=Homo sapiens OX=9606 GN=KRT14 PE=1 SV=4	0	40.554	43	18	70	6	472	51.5	5.16	78.65	18	1
P04264	Keratin, type II cytoskeletal 1 OS=Homo sapiens OX=9606 GN=KRT1 PE=1 SV=6	0	78.292	43	30	108	24	644	66	8.12	177.09	30	1
P62805	Histone H4 OS=Homo sapiens OX=9606 GN=H4C1 PE=1 SV=2	0	8.462	41	4	10	4	103	11.4	11.36	5.78	4	1
Q08380	Galectin-3-binding protein OS=Homo sapiens OX=9606 GN=LGALS3BP PE=1 SV=1	0	56.372	41	18	53	18	585	65.3	5.27	98.79	18	1
P30050	60S ribosomal protein L12 OS=Homo sapiens OX=9606 GN=RPL12 PE=1 SV=1	0	10.738	38	4	10	4	165	17.8	9.42	15.48	4	1
P62277	40S ribosomal protein S13 OS=Homo sapiens OX=9606 GN=RPS13 PE=1 SV=2	0	11.137	37	5	10	5	151	17.2	10.54	4.97	5	1
P08779	SWISS-PROT:P08779 Tax_Id=9606 Gene_Symbol=KRT16 Keratin, type I cytoskeletal 16	0	32.557	36	15	62	5	473	51.2	5.05	53.63	15	1
P62266	40S ribosomal protein S23 OS=Homo sapiens OX=9606 GN=RPS23 PE=1 SV=3	0	5.726	34	3	4	3	143	15.8	10.49	6.52	3	1
P62829	60S ribosomal protein L23 OS=Homo sapiens OX=9606 GN=RPL23 PE=1 SV=1	0	7.078	33	4	8	4	140	14.9	10.51	3.33	4	1
P62263	40S ribosomal protein S14 OS=Homo sapiens OX=9606 GN=RPS14 PE=1 SV=3	0	6.732	32	4	6	4	151	16.3	10.05	4.35	4	1
P13647	SWISS-PROT:P13647 Tax_Id=9606 Gene_Symbol=KRT5 Keratin, type II cytoskeletal 5	0	40.52	31	20	40	13	590	62.3	7.74	59.75	20	1
P60709	Actin, cytoplasmic 1 OS=Homo sapiens OX=9606 GN=ACTB PE=1 SV=1	0	28.638	31	8	18	8	375	41.7	5.48	31.2	8	1
P62888	60S ribosomal protein L30 OS=Homo sapiens OX=9606 GN=RPL30 PE=1 SV=2	0	6.299	31	3	5	3	115	12.8	9.63	6.2	3	1
P68371	Tubulin beta-4B chain OS=Homo sapiens OX=9606 GN=TUBB4B PE=1 SV=1	0	15.31	31	8	12	2	445	49.8	4.89	3.55	8	1
P62280	40S ribosomal protein S11 OS=Homo sapiens OX=9606 GN=RPS11 PE=1 SV=3	0	9.172	30	5	9	5	158	18.4	10.3	5.86	5	1
P62424	60S ribosomal protein L7a OS=Homo sapiens OX=9606 GN=RPL7A PE=1 SV=2	0	15.892	30	8	13	8	266	30	10.61	16.94	8	1
P19474	E3 ubiquitin-protein ligase TRIM21 OS=Homo sapiens OX=9606 GN=TRIM21 PE=1 SV=1	0	23.936	29	12	23	12	475	54.1	6.38	40.75	12	1
P07437	Tubulin beta chain OS=Homo sapiens OX=9606 GN=TUBB PE=1 SV=2	0	14.957	28	7	12	1	444	49.6	4.89	3.87	7	1
P62851	40S ribosomal protein S25 OS=Homo sapiens OX=9606 GN=RPS25 PE=1 SV=1	0	8.324	28	4	8	4	125	13.7	10.11	17.57	4	1
P39019	40S ribosomal protein S19 OS=Homo sapiens OX=9606 GN=RPS19 PE=1 SV=2	0	6.723	27	4	7	4	145	16.1	10.32	9.88	4	1
P62241	40S ribosomal protein S8 OS=Homo sapiens OX=9606 GN=RPS8 PE=1 SV=2	0	13.203	27	5	11	5	208	24.2	10.32	6.58	5	1
ENSEMBL:ENSBTAP00000014147	(Bos taurus) 12 kDa protein	0	5.596	26	2	5	2	113	11.7	6.55	5.95	2	1
P02538	SWISS-PROT:P02538 Tax_Id=9606 Gene_Symbol=KRT6A Keratin, type II cytoskeletal 6A	0	33.595	26	15	33	3	564	60	8	54.45	15	1
P04406	Glyceraldehyde-3-phosphate dehydrogenase OS=Homo sapiens OX=9606 GN=GAPDH PE=1 SV=3	0	18.509	26	7	15	7	335	36	8.46	22.38	7	1
P23396	40S ribosomal protein S3 OS=Homo sapiens OX=9606 GN=RPS3 PE=1 SV=2	0	10.845	26	6	9	6	243	26.7	9.66	9.36	6	1
P62899	60S ribosomal protein L31 OS=Homo sapiens OX=9606 GN=RPL31 PE=1 SV=1	0	6.711	26	3	5	3	125	14.5	10.54	13.51	3	1
P68104	Elongation factor 1-alpha 1 OS=Homo sapiens OX=9606 GN=EEF1A1 PE=1 SV=1	0	21.253	26	8	14	8	462	50.1	9.01	22	8	1
P00761 SWISS-PROT:P00761	Trypsin - Sus scrofa (Pig).	0	13.989	25	4	28	4	231	24.4	7.18	61.84	4	1
P62249	40S ribosomal protein S16 OS=Homo sapiens OX=9606 GN=RPS16 PE=1 SV=2	0	6.93	25	4	6	4	146	16.4	10.21	6.82	4	1
P62701	40S ribosomal protein S4, X isoform OS=Homo sapiens OX=9606 GN=RPS4X PE=1 SV=2	0	14.256	25	6	15	6	263	29.6	10.15	10.97	6	1
P11940	Polyadenylate-binding protein 1 OS=Homo sapiens OX=9606 GN=PABPC1 PE=1 SV=2	0	25.586	24	13	24	13	636	70.6	9.5	30.47	13	1
P61247	40S ribosomal protein S3a OS=Homo sapiens OX=9606 GN=RPS3A PE=1 SV=2	0	13.709	24	6	14	6	264	29.9	9.73	15.64	6	1
P04259	Keratin, type II cytoskeletal 6B OS=Homo sapiens OX=9606 GN=KRT6B PE=1 SV=5	0	30.082	23	14	30	2	564	60	8	55.26	14	1
P67809	Y-box-binding protein 1 OS=Homo sapiens OX=9606 GN=YBX1 PE=1 SV=3	0	15.432	23	5	10	3	324	35.9	9.88	22.74	5	1
P18124	60S ribosomal protein L7 OS=Homo sapiens OX=9606 GN=RPL7 PE=1 SV=1	0	8.07	22	5	7	5	248	29.2	10.65	0	5	1
P29692	Elongation factor 1-delta OS=Homo sapiens OX=9606 GN=EEF1D PE=1 SV=5	0	10.734	22	4	8	4	281	31.1	5.01	12.6	4	1
P46779	60S ribosomal protein L28 OS=Homo sapiens OX=9606 GN=RPL28 PE=1 SV=3	0	4.496	22	3	5	3	137	15.7	12.02	0	3	1
P61254	60S ribosomal protein L26 OS=Homo sapiens OX=9606 GN=RPL26 PE=1 SV=1	0	6.198	22	4	6	4	145	17.2	10.55	4.26	4	1
Q04695	SWISS-PROT:Q04695 Tax_Id=9606 Gene_Symbol=KRT17 Keratin, type I cytoskeletal 17	0	20.882	22	11	30	5	432	48.1	5.02	26.36	11	1
Q16777	Histone H2A type 2-C OS=Homo sapiens OX=9606 GN=H2AC20 PE=1 SV=4	0	5.753	22	2	5	2	129	14	10.9	12.14	2	1
P05388	60S acidic ribosomal protein P0 OS=Homo sapiens OX=9606 GN=RPLP0 PE=1 SV=1	0	5.837	21	4	6	4	317	34.3	5.97	0	4	1
Q14512	Fibroblast growth factor-binding protein 1 OS=Homo sapiens OX=9606 GN=FGFBP1 PE=1 SV=1	0	6.722	21	3	5	3	234	26.2	9.1	2.01	3	1
Q7Z417	Nuclear fragile X mental retardation-interacting protein 2 OS=Homo sapiens OX=9606 GN=NUFIP2 PE=1 SV=1	0	24.334	21	9	14	9	695	76.1	8.7	22.82	9	1
Q9UN86	Ras GTPase-activating protein-binding protein 2 OS=Homo sapiens OX=9606 GN=G3BP2 PE=1 SV=2	0	25.357	21	9	31	9	482	54.1	5.55	33.05	9	1
P62847	40S ribosomal protein S24 OS=Homo sapiens OX=9606 GN=RPS24 PE=1 SV=1	0	3.858	20	2	4	2	133	15.4	10.78	4.01	2	1
P81605	Dermcidin OS=Homo sapiens OX=9606 GN=DCD PE=1 SV=2	0	2.754	20	2	2	2	110	11.3	6.54	1.79	2	1
Q14157	Ubiquitin-associated protein 2-like OS=Homo sapiens OX=9606 GN=UBAP2L PE=1 SV=2	0	29.019	20	13	25	13	1087	114.5	7.11	27.62	13	1
P14618	Pyruvate kinase PKM OS=Homo sapiens OX=9606 GN=PKM PE=1 SV=4	0	12.029	19	7	12	7	531	57.9	7.84	13.41	7	1
P29034	Protein S100-A2 OS=Homo sapiens OX=9606 GN=S100A2 PE=1 SV=3	0	3.675	19	2	5	2	98	11.1	4.78	5.07	2	1
Q5QNW6	Histone H2B type 2-F OS=Homo sapiens OX=9606 GN=H2BC18 PE=1 SV=3	0	3.934	19	2	3	2	126	13.9	10.32	6.3	2	1
P00338	L-lactate dehydrogenase A chain OS=Homo sapiens OX=9606 GN=LDHA PE=1 SV=2	0	9.866	18	4	7	4	332	36.7	8.27	5.93	4	1
P04792	Heat shock protein beta-1 OS=Homo sapiens OX=9606 GN=HSPB1 PE=1 SV=2	0	8.007	18	3	6	3	205	22.8	6.4	14.2	3	1
P07355	Annexin A2 OS=Homo sapiens OX=9606 GN=ANXA2 PE=1 SV=2	0	9.123	18	5	7	5	339	38.6	7.75	3.85	5	1
P68363	Tubulin alpha-1B chain OS=Homo sapiens OX=9606 GN=TUBA1B PE=1 SV=1	0	13.448	18	6	11	6	451	50.1	5.06	8.02	6	1
P83731	60S ribosomal protein L24 OS=Homo sapiens OX=9606 GN=RPL24 PE=1 SV=1	0	5.192	18	3	5	3	157	17.8	11.25	3.79	3	1
Q02878	60S ribosomal protein L6 OS=Homo sapiens OX=9606 GN=RPL6 PE=1 SV=3	0	10.827	18	6	11	6	288	32.7	10.58	3.72	6	1
P62910	60S ribosomal protein L32 OS=Homo sapiens OX=9606 GN=RPL32 PE=1 SV=2	0	4.11	17	2	2	2	135	15.9	11.33	0	2	1
Q8IWU5	Extracellular sulfatase Sulf-2 OS=Homo sapiens OX=9606 GN=SULF2 PE=1 SV=1	0	26.877	17	13	26	13	870	100.4	9.17	32.47	13	1
P05023	Sodium/potassium-transporting ATPase subunit alpha-1 OS=Homo sapiens OX=9606 GN=ATP1A1 PE=1 SV=1	0	25.134	16	13	26	13	1023	112.8	5.49	15.14	13	1
P11021	Endoplasmic reticulum chaperone BiP OS=Homo sapiens OX=9606 GN=HSPA5 PE=1 SV=2	0	12.428	16	7	11	7	654	72.3	5.16	3.83	7	1
P16402	Histone H1.3 OS=Homo sapiens OX=9606 GN=H1-3 PE=1 SV=2	0	6.374	16	4	6	4	221	22.3	11.02	0	4	1
P46781	40S ribosomal protein S9 OS=Homo sapiens OX=9606 GN=RPS9 PE=1 SV=3	0	7.519	16	4	7	4	194	22.6	10.65	3.45	4	1
P60866	40S ribosomal protein S20 OS=Homo sapiens OX=9606 GN=RPS20 PE=1 SV=1	0	2.941	16	2	2	2	119	13.4	9.94	0	2	1
P62906	60S ribosomal protein L10a OS=Homo sapiens OX=9606 GN=RPL10A PE=1 SV=2	0	7.562	16	4	8	4	217	24.8	9.94	6.52	4	1
Q969Q0	60S ribosomal protein L36a-like OS=Homo sapiens OX=9606 GN=RPL36AL PE=1 SV=3	0	2.683	16	2	4	2	106	12.5	10.65	3.51	2	1
P12763	SWISS-PROT:P12763 (Bos taurus) Alpha-2-HS-glycoprotein precursor	0	14.592	15	3	7	3	359	38.4	5.5	22.59	3	1
P18077	60S ribosomal protein L35a OS=Homo sapiens OX=9606 GN=RPL35A PE=1 SV=2	0	3.994	15	2	3	2	110	12.5	11.06	3.89	2	1
P26373	60S ribosomal protein L13 OS=Homo sapiens OX=9606 GN=RPL13 PE=1 SV=4	0	7.56	15	3	7	3	211	24.2	11.65	3.04	3	1
P46776	60S ribosomal protein L27a OS=Homo sapiens OX=9606 GN=RPL27A PE=1 SV=2	0	2.71	15	2	4	2	148	16.6	11	1.69	2	1
P68400	Casein kinase II subunit alpha OS=Homo sapiens OX=9606 GN=CSNK2A1 PE=1 SV=1	0	9.026	15	4	8	4	391	45.1	7.74	1.75	4	1
Q02543	60S ribosomal protein L18a OS=Homo sapiens OX=9606 GN=RPL18A PE=1 SV=2	0	4.349	15	2	3	2	176	20.7	10.71	6.59	2	1
P42766	60S ribosomal protein L35 OS=Homo sapiens OX=9606 GN=RPL35 PE=1 SV=2	0	3.096	14	2	5	2	123	14.5	11.05	1.77	2	1
P49207	60S ribosomal protein L34 OS=Homo sapiens OX=9606 GN=RPL34 PE=1 SV=3	0	4.13	14	2	4	2	117	13.3	11.47	0	2	1
P60660	Myosin light polypeptide 6 OS=Homo sapiens OX=9606 GN=MYL6 PE=1 SV=2	0	2.627	14	2	2	2	151	16.9	4.65	1.67	2	1
P62750	60S ribosomal protein L23a OS=Homo sapiens OX=9606 GN=RPL23A PE=1 SV=1	0	7.033	14	3	4	3	156	17.7	10.45	4.32	3	1
P62753	40S ribosomal protein S6 OS=Homo sapiens OX=9606 GN=RPS6 PE=1 SV=1	0	6.874	14	4	8	4	249	28.7	10.84	6.43	4	1
Q13283	Ras GTPase-activating protein-binding protein 1 OS=Homo sapiens OX=9606 GN=G3BP1 PE=1 SV=1	0	6.689	14	4	7	4	466	52.1	5.52	0	4	1
P62913	60S ribosomal protein L11 OS=Homo sapiens OX=9606 GN=RPL11 PE=1 SV=2	0	4.623	13	2	4	2	178	20.2	9.6	6.67	2	1
Q07020	60S ribosomal protein L18 OS=Homo sapiens OX=9606 GN=RPL18 PE=1 SV=2	0	4.757	13	2	4	2	188	21.6	11.72	8.34	2	1
Q13501	Sequestosome-1 OS=Homo sapiens OX=9606 GN=SQSTM1 PE=1 SV=1	0	7.25	13	3	5	3	440	47.7	5.22	8.21	3	1
P16989	Y-box-binding protein 3 OS=Homo sapiens OX=9606 GN=YBX3 PE=1 SV=4	0	8.628	12	3	6	1	372	40.1	9.77	12.25	3	1
Q8WWM7	Ataxin-2-like protein OS=Homo sapiens OX=9606 GN=ATXN2L PE=1 SV=2	0	18.231	12	11	16	11	1075	113.3	8.59	12.05	11	1
O60812	Heterogeneous nuclear ribonucleoprotein C-like 1 OS=Homo sapiens OX=9606 GN=HNRNPCL1 PE=1 SV=1	0	7.259	11	3	6	3	293	32.1	5.06	3.75	3	1
P08670	Vimentin OS=Homo sapiens OX=9606 GN=VIM PE=1 SV=4	0	6.156	11	4	6	4	466	53.6	5.12	0	4	1
P40429	60S ribosomal protein L13a OS=Homo sapiens OX=9606 GN=RPL13A PE=1 SV=2	0	4.209	11	2	4	2	203	23.6	10.93	5.91	2	1
P61313	60S ribosomal protein L15 OS=Homo sapiens OX=9606 GN=RPL15 PE=1 SV=2	0	3.611	11	2	3	2	204	24.1	11.62	3.48	2	1
P62917	60S ribosomal protein L8 OS=Homo sapiens OX=9606 GN=RPL8 PE=1 SV=2	0	5.535	11	2	4	2	257	28	11.03	7.66	2	1
P15880	40S ribosomal protein S2 OS=Homo sapiens OX=9606 GN=RPS2 PE=1 SV=2	0	5.264	10	3	6	3	293	31.3	10.24	2.07	3	1
P62081	40S ribosomal protein S7 OS=Homo sapiens OX=9606 GN=RPS7 PE=1 SV=1	0	2.77	10	2	3	2	194	22.1	10.1	2.11	2	1
P84243	Histone H3.3 OS=Homo sapiens OX=9606 GN=H3-3A PE=1 SV=2	0	2.545	10	2	4	2	136	15.3	11.27	1.6	2	1
Q14134	Tripartite motif-containing protein 29 OS=Homo sapiens OX=9606 GN=TRIM29 PE=1 SV=2	0	9.212	10	5	9	5	588	65.8	7.15	11.66	5	1
O00571	ATP-dependent RNA helicase DDX3X OS=Homo sapiens OX=9606 GN=DDX3X PE=1 SV=3	0	7.678	9	5	10	5	662	73.2	7.18	4.87	5	1
P10809	60 kDa heat shock protein, mitochondrial OS=Homo sapiens OX=9606 GN=HSPD1 PE=1 SV=2	0	4.123	9	2	3	2	573	61	5.87	4.47	2	1
P29558	RNA-binding motif, single-stranded-interacting protein 1 OS=Homo sapiens OX=9606 GN=RBMS1 PE=1 SV=3	0	6.414	9	3	5	2	406	44.5	8.79	4.28	3	1
P31943	Heterogeneous nuclear ribonucleoprotein H OS=Homo sapiens OX=9606 GN=HNRNPH1 PE=1 SV=4	0	5.059	9	3	4	3	449	49.2	6.3	2.39	3	1
Q15434	RNA-binding motif, single-stranded-interacting protein 2 OS=Homo sapiens OX=9606 GN=RBMS2 PE=1 SV=1	0	4.39	9	3	5	2	407	43.9	9.07	0	3	1
P19784	Casein kinase II subunit alpha' OS=Homo sapiens OX=9606 GN=CSNK2A2 PE=1 SV=1	0	2.603	8	2	4	2	350	41.2	8.56	0	2	1
Q9BUJ2	Heterogeneous nuclear ribonucleoprotein U-like protein 1 OS=Homo sapiens OX=9606 GN=HNRNPUL1 PE=1 SV=2	0	8.346	8	5	9	5	856	95.7	6.92	3.9	5	1
ENSEMBL:ENSBTAP00000024462	(Bos taurus) 47 kDa protein	0	13.232	7	2	54	2	419	46.5	6.33	85.47	2	1
P38159	RNA-binding motif protein, X chromosome OS=Homo sapiens OX=9606 GN=RBMX PE=1 SV=3	0	3.709	7	2	3	2	391	42.3	10.05	2.25	2	1
Q14103	Heterogeneous nuclear ribonucleoprotein D0 OS=Homo sapiens OX=9606 GN=HNRNPD PE=1 SV=1	0	4.423	7	2	3	1	355	38.4	7.81	6.1	2	1
Q15582	Transforming growth factor-beta-induced protein ig-h3 OS=Homo sapiens OX=9606 GN=TGFBI PE=1 SV=1	0	4.553	7	3	4	3	683	74.6	7.71	0	3	1
Q5TC12	ATP synthase mitochondrial F1 complex assembly factor 1 OS=Homo sapiens OX=9606 GN=ATPAF1 PE=1 SV=1	0	4.611	7	2	4	2	328	36.4	7.96	4.06	2	1
Q6IFZ6	SWISS-PROT:Q6IFZ6 Tax_Id=10090 Gene_Symbol=Krt77 Keratin, type II cytoskeletal 1b	0	11.516	7	5	17	1	572	61.3	8.02	27.58	5	1
Q8TCU4	Alstrom syndrome protein 1 OS=Homo sapiens OX=9606 GN=ALMS1 PE=1 SV=4	0	40.367	7	24	37	24	4168	460.8	6.28	24.22	24	1
Q99729	Heterogeneous nuclear ribonucleoprotein A/B OS=Homo sapiens OX=9606 GN=HNRNPAB PE=1 SV=2	0	3.438	7	2	3	1	332	36.2	8.21	1.65	2	1
ENSEMBL:ENSBTAP00000024146	(Bos taurus) similar to alpha-2-macroglobulin isoform 1	0	15.537	6	7	11	7	1477	164.2	6.02	16.04	7	1
P06733	Alpha-enolase OS=Homo sapiens OX=9606 GN=ENO1 PE=1 SV=2	0	5.232	6	2	6	2	434	47.1	7.39	3.33	2	1
P11142	Heat shock cognate 71 kDa protein OS=Homo sapiens OX=9606 GN=HSPA8 PE=1 SV=1	0	4.662	6	2	2	2	646	70.9	5.52	2.22	2	1
P36578	60S ribosomal protein L4 OS=Homo sapiens OX=9606 GN=RPL4 PE=1 SV=5	0	2.986	6	2	4	2	427	47.7	11.06	2.05	2	1
P50416	Carnitine O-palmitoyltransferase 1, liver isoform OS=Homo sapiens OX=9606 GN=CPT1A PE=1 SV=2	0	5.921	6	4	6	4	773	88.3	8.65	1.69	4	1
Q02413	Desmoglein-1 OS=Homo sapiens OX=9606 GN=DSG1 PE=1 SV=2	0	5.651	6	4	5	4	1049	113.7	5.03	1.93	4	1
Q7RTS7	SWISS-PROT:Q7RTS7 Tax_Id=9606 Gene_Symbol=KRT74 Keratin, type II cytoskeletal 74	0	6.352	6	3	4	2	529	57.8	7.71	6.74	3	1
Q9BTT6	Leucine-rich repeat-containing protein 1 OS=Homo sapiens OX=9606 GN=LRRC1 PE=1 SV=1	0	6.083	6	3	4	3	524	59.2	5.02	4.42	3	1
Q6KB66-1	SWISS-PROT:Q6KB66-1 Tax_Id=9606 Gene_Symbol=KRT80 Isoform 1 of Keratin, type II cytoskeletal 80	0	4.137	5	2	10	2	452	50.5	5.67	13.57	2	1
Q8NCA5	Protein FAM98A OS=Homo sapiens OX=9606 GN=FAM98A PE=1 SV=2	0	2.799	5	2	3	2	518	55.2	8.95	0	2	1
Q9Y3I0	RNA-splicing ligase RtcB homolog OS=Homo sapiens OX=9606 GN=RTCB PE=1 SV=1	0	2.816	5	2	2	2	505	55.2	7.23	0	2	1
P05783	Keratin, type I cytoskeletal 18 OS=Homo sapiens OX=9606 GN=KRT18 PE=1 SV=2	0	3.278	4	2	11	1	430	48	5.45	5.49	2	1
P17844	Probable ATP-dependent RNA helicase DDX5 OS=Homo sapiens OX=9606 GN=DDX5 PE=1 SV=1	0	5.718	4	3	5	3	614	69.1	8.92	1.73	3	1
P39023	60S ribosomal protein L3 OS=Homo sapiens OX=9606 GN=RPL3 PE=1 SV=2	0	3.404	4	2	4	2	403	46.1	10.18	1.85	2	1
ENSEMBL:ENSBTAP00000031900	(Bos taurus) 121 kDa protein	0	3.672	3	2	3	2	1064	121.4	6.09	0	2	1
P38646	Stress-70 protein, mitochondrial OS=Homo sapiens OX=9606 GN=HSPA9 PE=1 SV=2	0	2.894	3	2	2	2	679	73.6	6.16	0	2	1
Q05682	Caldesmon OS=Homo sapiens OX=9606 GN=CALD1 PE=1 SV=3	0	3.242	3	2	3	2	793	93.2	5.66	0	2	1
Q08554	Desmocollin-1 OS=Homo sapiens OX=9606 GN=DSC1 PE=1 SV=2	0	4.563	3	2	3	2	894	99.9	5.43	5.06	2	1
Q8WUF5	RelA-associated inhibitor OS=Homo sapiens OX=9606 GN=PPP1R13L PE=1 SV=4	0	3.703	3	2	4	2	828	89	6.81	5.85	2	1
P15924	Desmoplakin OS=Homo sapiens OX=9606 GN=DSP PE=1 SV=3	0	9.515	2	6	10	6	2871	331.6	6.81	3.63	6	1
P21333	Filamin-A OS=Homo sapiens OX=9606 GN=FLNA PE=1 SV=4	0	5.628	2	2	3	2	2647	280.6	6.06	4.69	2	1
P35579	Myosin-9 OS=Homo sapiens OX=9606 GN=MYH9 PE=1 SV=4	0	2.932	1	2	3	2	1960	226.4	5.6	0	2	1

### Sheet: IP-CAL33-Sulf-2-mAb
Accession	Description	Exp. q-value: Combined	Sum PEP Score	Coverage [%]	# Peptides	# PSMs	# Unique Peptides	# AAs	MW [kDa]	calc. pI	Score Sequest HT: Sequest HT	# Peptides (by Search Engine): Sequest HT	# Protein Groups
P02769	SWISS-PROT:P02769 (Bos taurus) Bovine serum albumin precursor	0	123.472	72	40	135	40	607	69.2	6.18	261.58	40	1
P35908	SWISS-PROT:P35908 Tax_Id=9606 Gene_Symbol=KRT2 Keratin, type II cytoskeletal 2 epidermal	0	125.856	71	40	125	30	645	65.8	8	234.2	40	1
P35527	SWISS-PROT:P35527 Tax_Id=9606 Gene_Symbol=KRT9 Keratin, type I cytoskeletal 9	0	100.309	55	28	140	27	623	62.1	5.3	250.5	28	1
P04264	Keratin, type II cytoskeletal 1 OS=Homo sapiens OX=9606 GN=KRT1 PE=1 SV=6	0	121.751	51	36	156	29	644	66	8.12	279.07	36	1
Q08380	Galectin-3-binding protein OS=Homo sapiens OX=9606 GN=LGALS3BP PE=1 SV=1	0	90.233	50	22	115	22	585	65.3	5.27	235.08	22	1
P02533	Keratin, type I cytoskeletal 14 OS=Homo sapiens OX=9606 GN=KRT14 PE=1 SV=4	0	54.261	47	20	83	7	472	51.5	5.16	125.01	20	1
P08779	SWISS-PROT:P08779 Tax_Id=9606 Gene_Symbol=KRT16 Keratin, type I cytoskeletal 16	0	46.702	47	20	82	10	473	51.2	5.05	101.09	20	1
P02754	SWISS-PROT:P02754 Beta-lactoglobulin - Bos taurus (Bovine).	0	11.575	46	5	11	5	162	18.3	4.92	12.5	5	1
P13645	SWISS-PROT:P13645 Tax_Id=9606 Gene_Symbol=KRT10 Keratin, type I cytoskeletal 10	0	95.637	44	27	145	21	593	59.5	5.21	244.05	27	1
P62805	Histone H4 OS=Homo sapiens OX=9606 GN=H4C1 PE=1 SV=2	0	12.716	42	5	9	5	103	11.4	11.36	10.89	5	1
P02538	SWISS-PROT:P02538 Tax_Id=9606 Gene_Symbol=KRT6A Keratin, type II cytoskeletal 6A	0	54.318	40	26	52	3	564	60	8	72.84	26	1
P04259	Keratin, type II cytoskeletal 6B OS=Homo sapiens OX=9606 GN=KRT6B PE=1 SV=5	0	52.504	40	26	57	3	564	60	8	78.91	26	1
P13647	SWISS-PROT:P13647 Tax_Id=9606 Gene_Symbol=KRT5 Keratin, type II cytoskeletal 5	0	53.085	39	27	51	13	590	62.3	7.74	65.59	27	1
P61247	40S ribosomal protein S3a OS=Homo sapiens OX=9606 GN=RPS3A PE=1 SV=2	0	14.365	33	8	12	8	264	29.9	9.73	9.51	8	1
P81605	Dermcidin OS=Homo sapiens OX=9606 GN=DCD PE=1 SV=2	0	6.24	33	3	7	3	110	11.3	6.54	14.38	3	1
P04406	Glyceraldehyde-3-phosphate dehydrogenase OS=Homo sapiens OX=9606 GN=GAPDH PE=1 SV=3	0	19.821	32	8	15	8	335	36	8.46	17.52	8	1
P62979	Ubiquitin-40S ribosomal protein S27a OS=Homo sapiens OX=9606 GN=RPS27A PE=1 SV=2	0	5.202	31	3	5	3	156	18	9.64	1.61	3	1
P60709	Actin, cytoplasmic 1 OS=Homo sapiens OX=9606 GN=ACTB PE=1 SV=1	0	27.279	30	8	19	8	375	41.7	5.48	29.98	8	1
Q04695	SWISS-PROT:Q04695 Tax_Id=9606 Gene_Symbol=KRT17 Keratin, type I cytoskeletal 17	0	26.184	27	13	37	5	432	48.1	5.02	46.28	13	1
ENSEMBL:ENSBTAP00000014147	(Bos taurus) 12 kDa protein	0	7.748	26	2	7	2	113	11.7	6.55	6.33	2	1
P00761 SWISS-PROT:P00761	Trypsin - Sus scrofa (Pig).	0	20.758	25	4	40	4	231	24.4	7.18	91.95	4	1
Q9UN86	Ras GTPase-activating protein-binding protein 2 OS=Homo sapiens OX=9606 GN=G3BP2 PE=1 SV=2	0	31.121	25	11	33	11	482	54.1	5.55	42.16	11	1
P04792	Heat shock protein beta-1 OS=Homo sapiens OX=9606 GN=HSPB1 PE=1 SV=2	0	13.316	22	4	9	4	205	22.8	6.4	16.29	4	1
P19474	E3 ubiquitin-protein ligase TRIM21 OS=Homo sapiens OX=9606 GN=TRIM21 PE=1 SV=1	0	18.698	21	10	18	10	475	54.1	6.38	36.07	10	1
P62701	40S ribosomal protein S4, X isoform OS=Homo sapiens OX=9606 GN=RPS4X PE=1 SV=2	0	9.764	21	5	7	5	263	29.6	10.15	5.54	5	1
P62829	60S ribosomal protein L23 OS=Homo sapiens OX=9606 GN=RPL23 PE=1 SV=1	0	2.276	20	2	3	2	140	14.9	10.51	0	2	1
A2NJV5	Immunoglobulin kappa variable 2-29 OS=Homo sapiens OX=9606 GN=IGKV2-29 PE=3 SV=2	0	6.721	19	3	49	3	120	13.1	7.28	75.82	3	1
P01040	Cystatin-A OS=Homo sapiens OX=9606 GN=CSTA PE=1 SV=1	0	3.093	19	2	3	2	98	11	5.5	4.89	2	1
P02662	SWISS-PROT:P02662 Alpha-S1-casein - Bos taurus (Bovine).	0	6.58	19	3	7	3	199	23	4.94	9.3	3	1
P05023	Sodium/potassium-transporting ATPase subunit alpha-1 OS=Homo sapiens OX=9606 GN=ATP1A1 PE=1 SV=1	0	40.882	19	16	31	16	1023	112.8	5.49	44.29	16	1
P02668	SWISS-PROT:P02668 Kappa-casein [Contains: Casoxin C; Casoxin 6; Casoxin A; Casoxin B; Casoplatelin] - Bos taurus (Bovine).	0	4.758	17	2	5	2	169	19	6.3	4.28	2	1
P62280	40S ribosomal protein S11 OS=Homo sapiens OX=9606 GN=RPS11 PE=1 SV=3	0	2.768	16	2	4	2	158	18.4	10.3	0	2	1
P62266	40S ribosomal protein S23 OS=Homo sapiens OX=9606 GN=RPS23 PE=1 SV=3	0	4.347	15	2	2	2	143	15.8	10.49	2.99	2	1
P12273	Prolactin-inducible protein OS=Homo sapiens OX=9606 GN=PIP PE=1 SV=1	0	3.142	14	2	3	2	146	16.6	8.05	3.45	2	1
P62269	40S ribosomal protein S18 OS=Homo sapiens OX=9606 GN=RPS18 PE=1 SV=3	0	2.957	14	2	3	2	152	17.7	10.99	4.72	2	1
P62851	40S ribosomal protein S25 OS=Homo sapiens OX=9606 GN=RPS25 PE=1 SV=1	0	4.209	14	2	4	2	125	13.7	10.11	3.35	2	1
P12763	SWISS-PROT:P12763 (Bos taurus) Alpha-2-HS-glycoprotein precursor	0	8.299	13	2	5	2	359	38.4	5.5	8.97	2	1
P29692	Elongation factor 1-delta OS=Homo sapiens OX=9606 GN=EEF1D PE=1 SV=5	0	2.937	13	2	2	2	281	31.1	5.01	0	2	1
Q5TC12	ATP synthase mitochondrial F1 complex assembly factor 1 OS=Homo sapiens OX=9606 GN=ATPAF1 PE=1 SV=1	0	5.423	13	3	6	3	328	36.4	7.96	5.99	3	1
Q8IWU5	Extracellular sulfatase Sulf-2 OS=Homo sapiens OX=9606 GN=SULF2 PE=1 SV=1	0	22.019	13	11	29	11	870	100.4	9.17	33.46	11	1
P25311	Zinc-alpha-2-glycoprotein OS=Homo sapiens OX=9606 GN=AZGP1 PE=1 SV=2	0	5.364	11	3	5	3	298	34.2	6.05	3.79	3	1
Q9BUJ2	Heterogeneous nuclear ribonucleoprotein U-like protein 1 OS=Homo sapiens OX=9606 GN=HNRNPUL1 PE=1 SV=2	0	13.407	11	7	11	7	856	95.7	6.92	9.29	7	1
P13646	Keratin, type I cytoskeletal 13 OS=Homo sapiens OX=9606 GN=KRT13 PE=1 SV=4	0	12.899	10	6	26	1	458	49.6	4.96	35.07	6	1
P14618	Pyruvate kinase PKM OS=Homo sapiens OX=9606 GN=PKM PE=1 SV=4	0	6.319	10	4	7	4	531	57.9	7.84	2.26	4	1
P62241	40S ribosomal protein S8 OS=Homo sapiens OX=9606 GN=RPS8 PE=1 SV=2	0	2.985	10	2	4	2	208	24.2	10.32	0	2	1
P10809	60 kDa heat shock protein, mitochondrial OS=Homo sapiens OX=9606 GN=HSPD1 PE=1 SV=2	0	3.963	9	2	2	2	573	61	5.87	2.97	2	1
P31944	Caspase-14 OS=Homo sapiens OX=9606 GN=CASP14 PE=1 SV=2	0	2.87	9	2	3	2	242	27.7	5.58	0	2	1
P68104	Elongation factor 1-alpha 1 OS=Homo sapiens OX=9606 GN=EEF1A1 PE=1 SV=1	0	6.992	9	4	7	4	462	50.1	9.01	6.09	4	1
Q13885	Tubulin beta-2A chain OS=Homo sapiens OX=9606 GN=TUBB2A PE=1 SV=1	0	2.888	9	2	2	1	445	49.9	4.89	0	2	1
P05026	Sodium/potassium-transporting ATPase subunit beta-1 OS=Homo sapiens OX=9606 GN=ATP1B1 PE=1 SV=1	0	3.57	8	2	3	2	303	35	8.53	1.75	2	1
P68371	Tubulin beta-4B chain OS=Homo sapiens OX=9606 GN=TUBB4B PE=1 SV=1	0	2.907	8	2	3	1	445	49.8	4.89	0	2	1
Q71U36	Tubulin alpha-1A chain OS=Homo sapiens OX=9606 GN=TUBA1A PE=1 SV=1	0	4.445	8	3	5	3	451	50.1	5.06	3.48	3	1
Q7Z794	Keratin, type II cytoskeletal 1b OS=Homo sapiens OX=9606 GN=KRT77 PE=1 SV=3	0	12.195	8	6	23	2	578	61.9	5.99	40.65	6	1
Q96P63	Serpin B12 OS=Homo sapiens OX=9606 GN=SERPINB12 PE=1 SV=1	0	4.969	8	3	3	3	405	46.2	5.53	1.84	3	1
Q9BTT6	Leucine-rich repeat-containing protein 1 OS=Homo sapiens OX=9606 GN=LRRC1 PE=1 SV=1	0	4.966	8	3	5	3	524	59.2	5.02	2.15	3	1
ENSEMBL:ENSBTAP00000024462	(Bos taurus) 47 kDa protein	0	12.052	7	2	60	2	419	46.5	6.33	97.9	2	1
P19013	SWISS-PROT:P19013 Tax_Id=9606 Gene_Symbol=KRT4 keratin 4	0	7.945	7	4	15	1	594	63.9	8.25	24.96	4	1
Q02413	Desmoglein-1 OS=Homo sapiens OX=9606 GN=DSG1 PE=1 SV=2	0	9.806	7	5	6	5	1049	113.7	5.03	6.35	5	1
Q14103	Heterogeneous nuclear ribonucleoprotein D0 OS=Homo sapiens OX=9606 GN=HNRNPD PE=1 SV=1	0	5.981	7	2	4	1	355	38.4	7.81	9.4	2	1
Q6KB66-1	SWISS-PROT:Q6KB66-1 Tax_Id=9606 Gene_Symbol=KRT80 Isoform 1 of Keratin, type II cytoskeletal 80	0	7.143	7	3	10	2	452	50.5	5.67	19.73	3	1
Q7RTS7	SWISS-PROT:Q7RTS7 Tax_Id=9606 Gene_Symbol=KRT74 Keratin, type II cytoskeletal 74	0	6.862	7	4	5	1	529	57.8	7.71	4.47	4	1
Q7Z417	Nuclear fragile X mental retardation-interacting protein 2 OS=Homo sapiens OX=9606 GN=NUFIP2 PE=1 SV=1	0	9.571	7	3	5	3	695	76.1	8.7	7.46	3	1
Q8WWM7	Ataxin-2-like protein OS=Homo sapiens OX=9606 GN=ATXN2L PE=1 SV=2	0	8.758	7	6	10	6	1075	113.3	8.59	5.79	6	1
Q99729	Heterogeneous nuclear ribonucleoprotein A/B OS=Homo sapiens OX=9606 GN=HNRNPAB PE=1 SV=2	0	4.199	7	2	3	1	332	36.2	8.21	4.38	2	1
ENSEMBL:ENSBTAP00000024146	(Bos taurus) similar to alpha-2-macroglobulin isoform 1	0	15.668	6	6	10	6	1477	164.2	6.02	16.37	6	1
ENSEMBL:ENSBTAP00000031900	(Bos taurus) 121 kDa protein	0	8.232	6	5	6	5	1064	121.4	6.09	3.37	5	1
P07355	Annexin A2 OS=Homo sapiens OX=9606 GN=ANXA2 PE=1 SV=2	0	2.688	6	2	4	2	339	38.6	7.75	0	2	1
P11021	Endoplasmic reticulum chaperone BiP OS=Homo sapiens OX=9606 GN=HSPA5 PE=1 SV=2	0	3.236	6	3	4	3	654	72.3	5.16	0	3	1
P14923	Junction plakoglobin OS=Homo sapiens OX=9606 GN=JUP PE=1 SV=3	0	6.352	6	4	6	4	745	81.7	6.14	1.73	4	1
Q8N1N4	Keratin, type II cytoskeletal 78 OS=Homo sapiens OX=9606 GN=KRT78 PE=1 SV=2	0	3.858	6	3	3	1	520	56.8	6.02	0	3	1
P54652	Heat shock-related 70 kDa protein 2 OS=Homo sapiens OX=9606 GN=HSPA2 PE=1 SV=1	0	3.307	5	2	3	2	639	70	5.74	0	2	1
Q08554	Desmocollin-1 OS=Homo sapiens OX=9606 GN=DSC1 PE=1 SV=2	0	6.631	5	3	5	3	894	99.9	5.43	5.71	3	1
P14625	Endoplasmin OS=Homo sapiens OX=9606 GN=HSP90B1 PE=1 SV=1	0	2.608	4	2	2	2	803	92.4	4.84	2.3	2	1
P15924	Desmoplakin OS=Homo sapiens OX=9606 GN=DSP PE=1 SV=3	0	17.802	4	12	18	12	2871	331.6	6.81	4.11	12	1
Q14444	Caprin-1 OS=Homo sapiens OX=9606 GN=CAPRIN1 PE=1 SV=2	0	2.033	3	2	3	2	709	78.3	5.25	3.32	2	1
P13639	Elongation factor 2 OS=Homo sapiens OX=9606 GN=EEF2 PE=1 SV=4	0	1.865	2	2	3	2	858	95.3	6.83	0	2	1
Q86YZ3	SWISS-PROT:Q86YZ3 Tax_Id=9606 Gene_Symbol=HRNR Hornerin	0	3.976	2	2	2	2	2850	282.2	10.04	2.01	2	1
Q5D862	SWISS-PROT:Q5D862 Tax_Id=9606 Gene_Symbol=FLG2 Filaggrin-2	0	5.555	1	2	4	2	2391	247.9	8.31	5.29	2	1

### Sheet: Negative control-IP-Isotype IgG
Accession	Description	Exp. q-value: Combined	Sum PEP Score	Coverage [%]	# Peptides	# PSMs	# Unique Peptides	# AAs	MW [kDa]	calc. pI	Score Sequest HT: Sequest HT	# Peptides (by Search Engine): Sequest HT	# Protein Groups
P02769	SWISS-PROT:P02769 (Bos taurus) Bovine serum albumin precursor	0	72.463	52	24	36	24	607	69.2	6.18	81.04	24	1
P35527	SWISS-PROT:P35527 Tax_Id=9606 Gene_Symbol=KRT9 Keratin, type I cytoskeletal 9	0	53.732	46	19	39	18	623	62.1	5.3	63.54	19	1
P02533	Keratin, type I cytoskeletal 14 OS=Homo sapiens OX=9606 GN=KRT14 PE=1 SV=4	0	48.847	43	17	31	7	472	51.5	5.16	59.86	17	1
P13645	SWISS-PROT:P13645 Tax_Id=9606 Gene_Symbol=KRT10 Keratin, type I cytoskeletal 10	0	74.936	43	26	48	22	593	59.5	5.21	79.93	26	1
P35908	Keratin, type II cytoskeletal 2 epidermal OS=Homo sapiens OX=9606 GN=KRT2 PE=1 SV=2	0	53.365	37	22	30	15	639	65.4	8	51.99	22	1
P04264	Keratin, type II cytoskeletal 1 OS=Homo sapiens OX=9606 GN=KRT1 PE=1 SV=6	0	56.785	34	19	34	16	644	66	8.12	62.79	19	1
P08779	SWISS-PROT:P08779 Tax_Id=9606 Gene_Symbol=KRT16 Keratin, type I cytoskeletal 16	0	30.737	32	13	23	5	473	51.2	5.05	35.9	13	1
P04259	Keratin, type II cytoskeletal 6B OS=Homo sapiens OX=9606 GN=KRT6B PE=1 SV=5	0	37.099	31	18	24	2	564	60	8	39.6	18	1
Q04695	SWISS-PROT:Q04695 Tax_Id=9606 Gene_Symbol=KRT17 Keratin, type I cytoskeletal 17	0	27.371	31	14	19	8	432	48.1	5.02	25.37	14	1
P13647	SWISS-PROT:P13647 Tax_Id=9606 Gene_Symbol=KRT5 Keratin, type II cytoskeletal 5	0	36.514	30	18	22	10	590	62.3	7.74	33.56	18	1
P48668	SWISS-PROT:P48668 Tax_Id=9606 Gene_Symbol=KRT6C Keratin, type II cytoskeletal 6C	0	34.832	30	17	21	1	564	60	8	35.09	17	1
ENSEMBL:ENSBTAP00000014147	(Bos taurus) 12 kDa protein	0	4.005	26	2	2	2	113	11.7	6.55	2.78	2	1
P62269	40S ribosomal protein S18 OS=Homo sapiens OX=9606 GN=RPS18 PE=1 SV=3	0	6.77	26	4	4	4	152	17.7	10.99	4.72	4	1
P00761 SWISS-PROT:P00761	Trypsin - Sus scrofa (Pig).	0	16.398	25	4	13	4	231	24.4	7.18	35.7	4	1
P62805	Histone H4 OS=Homo sapiens OX=9606 GN=H4C1 PE=1 SV=2	0	4.284	23	2	2	2	103	11.4	11.36	4.28	2	1
P62851	40S ribosomal protein S25 OS=Homo sapiens OX=9606 GN=RPS25 PE=1 SV=1	0	7.409	22	3	3	3	125	13.7	10.11	6.53	3	1
P62701	40S ribosomal protein S4, X isoform OS=Homo sapiens OX=9606 GN=RPS4X PE=1 SV=2	0	11.326	21	5	7	5	263	29.6	10.15	5.5	5	1
P62979	Ubiquitin-40S ribosomal protein S27a OS=Homo sapiens OX=9606 GN=RPS27A PE=1 SV=2	0	3.091	21	2	2	2	156	18	9.64	3.22	2	1
P07437	Tubulin beta chain OS=Homo sapiens OX=9606 GN=TUBB PE=1 SV=2	0	9.511	20	5	5	5	444	49.6	4.89	4.43	5	1
P61247	40S ribosomal protein S3a OS=Homo sapiens OX=9606 GN=RPS3A PE=1 SV=2	0	9.203	20	5	5	5	264	29.9	9.73	6.04	5	1
P81605	Dermcidin OS=Homo sapiens OX=9606 GN=DCD PE=1 SV=2	0	4.335	20	2	2	2	110	11.3	6.54	5.03	2	1
P30050	60S ribosomal protein L12 OS=Homo sapiens OX=9606 GN=RPL12 PE=1 SV=1	0	5.485	19	2	3	2	165	17.8	9.42	0	2	1
Q07020	60S ribosomal protein L18 OS=Homo sapiens OX=9606 GN=RPL18 PE=1 SV=2	0	5.32	19	3	3	3	188	21.6	11.72	2.04	3	1
P60709	Actin, cytoplasmic 1 OS=Homo sapiens OX=9606 GN=ACTB PE=1 SV=1	0	9.712	18	5	5	5	375	41.7	5.48	0	5	1
P62241	40S ribosomal protein S8 OS=Homo sapiens OX=9606 GN=RPS8 PE=1 SV=2	0	5.542	18	3	3	3	208	24.2	10.32	2.02	3	1
P62249	40S ribosomal protein S16 OS=Homo sapiens OX=9606 GN=RPS16 PE=1 SV=2	0	4.961	18	3	3	3	146	16.4	10.21	3.53	3	1
P62280	40S ribosomal protein S11 OS=Homo sapiens OX=9606 GN=RPS11 PE=1 SV=3	0	3.028	18	2	2	2	158	18.4	10.3	1.69	2	1
P62899	60S ribosomal protein L31 OS=Homo sapiens OX=9606 GN=RPL31 PE=1 SV=1	0	4.022	18	2	2	2	125	14.5	10.54	3.31	2	1
P60660	Myosin light polypeptide 6 OS=Homo sapiens OX=9606 GN=MYL6 PE=1 SV=2	0	3.616	17	2	2	2	151	16.9	4.65	0	2	1
P68104	Elongation factor 1-alpha 1 OS=Homo sapiens OX=9606 GN=EEF1A1 PE=1 SV=1	0	9.317	15	5	5	5	462	50.1	9.01	9.07	5	1
Q02543	60S ribosomal protein L18a OS=Homo sapiens OX=9606 GN=RPL18A PE=1 SV=2	0	4.24	15	2	2	2	176	20.7	10.71	3.84	2	1
P42766	60S ribosomal protein L35 OS=Homo sapiens OX=9606 GN=RPL35 PE=1 SV=2	0	4.172	14	2	2	2	123	14.5	11.05	2.54	2	1
P83731	60S ribosomal protein L24 OS=Homo sapiens OX=9606 GN=RPL24 PE=1 SV=1	0	4.485	14	2	2	2	157	17.8	11.25	1.77	2	1
P62750	60S ribosomal protein L23a OS=Homo sapiens OX=9606 GN=RPL23A PE=1 SV=1	0	3.975	13	2	2	2	156	17.7	10.45	1.62	2	1
P67809	Y-box-binding protein 1 OS=Homo sapiens OX=9606 GN=YBX1 PE=1 SV=3	0	7.539	12	3	3	3	324	35.9	9.88	7.67	3	1
P04406	Glyceraldehyde-3-phosphate dehydrogenase OS=Homo sapiens OX=9606 GN=GAPDH PE=1 SV=3	0	5.108	11	3	3	3	335	36	8.46	0	3	1
P16402	Histone H1.3 OS=Homo sapiens OX=9606 GN=H1-3 PE=1 SV=2	0	3.459	11	2	2	2	221	22.3	11.02	0	2	1
P35579	Myosin-9 OS=Homo sapiens OX=9606 GN=MYH9 PE=1 SV=4	0	36.527	11	17	19	17	1960	226.4	5.6	22.39	17	1
P40429	60S ribosomal protein L13a OS=Homo sapiens OX=9606 GN=RPL13A PE=1 SV=2	0	2.816	11	2	2	2	203	23.6	10.93	1.73	2	1
P50914	60S ribosomal protein L14 OS=Homo sapiens OX=9606 GN=RPL14 PE=1 SV=4	0	3.937	11	2	2	2	215	23.4	10.93	2.8	2	1
Q14512	Fibroblast growth factor-binding protein 1 OS=Homo sapiens OX=9606 GN=FGFBP1 PE=1 SV=1	0	4.726	11	2	2	2	234	26.2	9.1	2.04	2	1
P15880	40S ribosomal protein S2 OS=Homo sapiens OX=9606 GN=RPS2 PE=1 SV=2	0	5.367	10	3	3	3	293	31.3	10.24	3.7	3	1
P19474	E3 ubiquitin-protein ligase TRIM21 OS=Homo sapiens OX=9606 GN=TRIM21 PE=1 SV=1	0	6.548	10	4	4	4	475	54.1	6.38	2.56	4	1
P00338	L-lactate dehydrogenase A chain OS=Homo sapiens OX=9606 GN=LDHA PE=1 SV=2	0	4.566	9	2	2	2	332	36.7	8.27	3.99	2	1
P04792	Heat shock protein beta-1 OS=Homo sapiens OX=9606 GN=HSPB1 PE=1 SV=2	0	4.783	9	2	2	2	205	22.8	6.4	4.15	2	1
P18124	60S ribosomal protein L7 OS=Homo sapiens OX=9606 GN=RPL7 PE=1 SV=1	0	3.852	9	2	2	2	248	29.2	10.65	1.78	2	1
P36578	60S ribosomal protein L4 OS=Homo sapiens OX=9606 GN=RPL4 PE=1 SV=5	0	5.61	9	3	3	3	427	47.7	11.06	2.96	3	1
P62424	60S ribosomal protein L7a OS=Homo sapiens OX=9606 GN=RPL7A PE=1 SV=2	0	3.664	9	2	2	2	266	30	10.61	2.04	2	1
P62906	60S ribosomal protein L10a OS=Homo sapiens OX=9606 GN=RPL10A PE=1 SV=2	0	4.059	9	2	2	2	217	24.8	9.94	2.73	2	1
P14618	Pyruvate kinase PKM OS=Homo sapiens OX=9606 GN=PKM PE=1 SV=4	0	4.754	8	3	3	3	531	57.9	7.84	1.96	3	1
P46781	40S ribosomal protein S9 OS=Homo sapiens OX=9606 GN=RPS9 PE=1 SV=3	0	3.345	8	2	2	2	194	22.6	10.65	0	2	1
ENSEMBL:ENSBTAP00000024462	(Bos taurus) 47 kDa protein	0	7.437	7	2	19	2	419	46.5	6.33	33.19	2	1
P05388	60S acidic ribosomal protein P0 OS=Homo sapiens OX=9606 GN=RPLP0 PE=1 SV=1	0	3.254	7	2	2	2	317	34.3	5.97	0	2	1
P07355	Annexin A2 OS=Homo sapiens OX=9606 GN=ANXA2 PE=1 SV=2	0	3.392	7	2	2	2	339	38.6	7.75	3.95	2	1
P10809	60 kDa heat shock protein, mitochondrial OS=Homo sapiens OX=9606 GN=HSPD1 PE=1 SV=2	0	3.809	7	2	2	2	573	61	5.87	1.82	2	1
Q14103	Heterogeneous nuclear ribonucleoprotein D0 OS=Homo sapiens OX=9606 GN=HNRNPD PE=1 SV=1	0	4.558	7	2	2	2	355	38.4	7.81	4.54	2	1
P05784	SWISS-PROT:P05784 Tax_Id=10090 Gene_Symbol=Krt18 Keratin, type I cytoskeletal 18	0	5.772	6	3	6	1	423	47.5	5.33	3.59	3	1
Q02413	Desmoglein-1 OS=Homo sapiens OX=9606 GN=DSG1 PE=1 SV=2	0	9.065	6	4	4	4	1049	113.7	5.03	4.97	4	1
P08670	Vimentin OS=Homo sapiens OX=9606 GN=VIM PE=1 SV=4	0	2.594	5	2	2	2	466	53.6	5.12	0	2	1
P0DPH8	Tubulin alpha-3D chain OS=Homo sapiens OX=9606 GN=TUBA3D PE=1 SV=1	0	3.546	5	2	2	2	450	49.9	5.1	2.6	2	1
Q6KB66-1	SWISS-PROT:Q6KB66-1 Tax_Id=9606 Gene_Symbol=KRT80 Isoform 1 of Keratin, type II cytoskeletal 80	0	4.837	5	2	3	2	452	50.5	5.67	5.85	2	1
Q7RTS7	SWISS-PROT:Q7RTS7 Tax_Id=9606 Gene_Symbol=KRT74 Keratin, type II cytoskeletal 74	0	6.707	5	4	6	1	529	57.8	7.71	6.87	4	1
P39023	60S ribosomal protein L3 OS=Homo sapiens OX=9606 GN=RPL3 PE=1 SV=2	0	3.471	4	2	2	2	403	46.1	10.18	1.88	2	1
O00571	ATP-dependent RNA helicase DDX3X OS=Homo sapiens OX=9606 GN=DDX3X PE=1 SV=3	0	3.446	3	2	2	2	662	73.2	7.18	1.81	2	1
P21333	Filamin-A OS=Homo sapiens OX=9606 GN=FLNA PE=1 SV=4	0	9.365	3	6	6	6	2647	280.6	6.06	0	6	1
Q14157	Ubiquitin-associated protein 2-like OS=Homo sapiens OX=9606 GN=UBAP2L PE=1 SV=2	0	6.189	3	3	3	3	1087	114.5	7.11	3.43	3	1
Q8N1N4	Keratin, type II cytoskeletal 78 OS=Homo sapiens OX=9606 GN=KRT78 PE=1 SV=2	0	3.228	3	2	2	1	520	56.8	6.02	1.66	2	1
Q9BUJ2	Heterogeneous nuclear ribonucleoprotein U-like protein 1 OS=Homo sapiens OX=9606 GN=HNRNPUL1 PE=1 SV=2	0	3.289	3	2	2	2	856	95.7	6.92	3	2	1
ENSEMBL:ENSBTAP00000024146	(Bos taurus) similar to alpha-2-macroglobulin isoform 1	0	5.384	2	2	2	2	1477	164.2	6.02	3.41	2	1
P15924	Desmoplakin OS=Homo sapiens OX=9606 GN=DSP PE=1 SV=3	0	8.65	2	5	5	5	2871	331.6	6.81	6.43	5	1
O60437	Periplakin OS=Homo sapiens OX=9606 GN=PPL PE=1 SV=4	0	3.529	1	2	2	2	1756	204.6	5.6	1.6	2	1
P27708	CAD protein OS=Homo sapiens OX=9606 GN=CAD PE=1 SV=3	0	3.196	1	2	2	2	2225	242.8	6.46	0	2	1
P49327	Fatty acid synthase OS=Homo sapiens OX=9606 GN=FASN PE=1 SV=3	0	2.726	1	2	2	2	2511	273.3	6.44	0	2	1

### Sheet: Common-exclude-cont-neg
Accession	Description	Exp. q-value: Combined	Sum PEP Score	Coverage [%]	# Peptides	# PSMs
P05023	Sodium/potassium-transporting ATPase subunit alpha-1 OS=Homo sapiens OX=9606 GN=ATP1A1 PE=1 SV=1	0	25.134	16	13	26
P11021	Endoplasmic reticulum chaperone BiP OS=Homo sapiens OX=9606 GN=HSPA5 PE=1 SV=2	0	12.428	16	7	11
P29692	Elongation factor 1-delta OS=Homo sapiens OX=9606 GN=EEF1D PE=1 SV=5	0	10.734	22	4	8
P62266	40S ribosomal protein S23 OS=Homo sapiens OX=9606 GN=RPS23 PE=1 SV=3	0	5.726	34	3	4
P62829	60S ribosomal protein L23 OS=Homo sapiens OX=9606 GN=RPL23 PE=1 SV=1	0	7.078	33	4	8
P68371	Tubulin beta-4B chain OS=Homo sapiens OX=9606 GN=TUBB4B PE=1 SV=1	0	15.31	31	8	12
Q08380	Galectin-3-binding protein OS=Homo sapiens OX=9606 GN=LGALS3BP PE=1 SV=1	0	56.372	41	18	53
Q08554	Desmocollin-1 OS=Homo sapiens OX=9606 GN=DSC1 PE=1 SV=2	0	4.563	3	2	3
Q5TC12	ATP synthase mitochondrial F1 complex assembly factor 1 OS=Homo sapiens OX=9606 GN=ATPAF1 PE=1 SV=1	0	4.611	7	2	4
Q7Z417	Nuclear fragile X mental retardation-interacting protein 2 OS=Homo sapiens OX=9606 GN=NUFIP2 PE=1 SV=1	0	24.334	21	9	14
Q8IWU5	Extracellular sulfatase Sulf-2 OS=Homo sapiens OX=9606 GN=SULF2 PE=1 SV=1	0	26.877	17	13	26
Q8WWM7	Ataxin-2-like protein OS=Homo sapiens OX=9606 GN=ATXN2L PE=1 SV=2	0	18.231	12	11	16
Q99729	Heterogeneous nuclear ribonucleoprotein A/B OS=Homo sapiens OX=9606 GN=HNRNPAB PE=1 SV=2	0	4.199	7	2	3
Q9BTT6	Leucine-rich repeat-containing protein 1 OS=Homo sapiens OX=9606 GN=LRRC1 PE=1 SV=1	0	6.083	6	3	4
Q9UN86	Ras GTPase-activating protein-binding protein 2 OS=Homo sapiens OX=9606 GN=G3BP2 PE=1 SV=2	0	25.357	21	9	31
